# Single-nuclei RNA-seq on human retinal tissue provides improved transcriptome profiling

**DOI:** 10.1101/468207

**Authors:** Qingnan Liang, Rachayata Dharmat, Leah Owen, Akbar Shakoor, Yumei Li, Sangbae Kim, Albert Vitale, Ivana Kim, Denise Morgan, Nathaniel Wu, Margaret DeAngelis, Rui Chen

## Abstract

Gene expression profiling is an effective way to provide insights into cell function. However, for heterogeneous tissues, bulk RNA-Seq can only provide the average gene expression profile for all cells from the tissue, making the interpretation of the sequencing result challenging. Single-cell RNA-seq, on the other hand, generates transcriptomic profiles of individual cell and cell types, making it a powerful method to decode the heterogeneity in complex tissues.

The retina is a heterogeneous tissue composed of multiple cell types with distinct functions. Here we report the first single-nuclei RNA-seq transcriptomic study on human neural retinal tissue to identify transcriptome profile for individual cell types. Six retina samples from three healthy donors were profiled and RNA-seq data with high quality was obtained for 4730 single nuclei. All seven major cell types were observed from the dataset and signature genes for each cell type were identified by differential gene express analysis. The gene expression of the macular and peripheral retina was compared at the cell type level, showing significant improvement from previous bulk RNA-seq studies. Furthermore, our dataset showed improved power in prioritizing genes associated with human retinal diseases compared to both mouse single-cell RNA-seq and human bulk RNA-seq results. In conclusion, we demonstrated that feasibility of obtaining single cell transcriptome from human frozen tissues to provide additional insights that is missed by either the human bulk RNA-seq or the animal models.
