## Supplemental Table 1 for "Single-nuclei RNA-seq on human retinal tissue provides improved transcriptome profiling"

### Sheet: Sheet1
Gene Name	Known Marker	Average fold-change in human dataset (in that cluster against the rest, log-2 based)	Proportion of cells with the gene detected in cluster (%)	Reference
PDE6A	Rod	1.13	98.7	Kaewkhaw et.al., 2015
SLC24A1	Rod	0.95	69.8	Kaewkhaw et.al., 2015
RHO	Rod	0.93	99.9	Kaewkhaw et.al., 2015
CNGB1	Rod	1.07	80.7	Kaewkhaw et.al., 2015
GNAT1	Rod	0.95	93.8	Kaewkhaw et.al., 2015
ARR3	Cone	1.54	93.1	Kaewkhaw et.al., 2015
GUCA1C	Cone	1.23	70	Kaewkhaw et.al., 2015
PDE6C	Cone	0.7	26.6	Kaewkhaw et.al., 2015
PDE6H	Cone	1.02	91.6	Kaewkhaw et.al., 2015
OPN1LW	Cone	0.7	51.7	Kaewkhaw et.al., 2015
NEFL	RGC	0.55	98.4	Ruiz-Ederra et al., 2004
RBPMS	RGC	0.98	65.8	Piri et al., 2006; Rodriguez et al., 2014
TUBB3	RGC	0.46	80.5	Mellough et al., 2004
POU4F1	RGC	0.4	50	Erkman et al., 1996; Jain et al., 2012
SLC17A6	RGC	0.57	62.6	Bai et al., 2001; Mimura et al., 2002; Wässle et al., 2006
PAX6	AM	0.87	75.9	Macosko et al., 2015
GAD1	AM	1.82	58.8	Cherry et al., 2009
GAD2	AM	0.79	27.8	Macosko et al., 2015
SLC6A1	AM	1.34	48.6	Macosko et al., 2015
ATP1B1	AM	0.56	79.2	Macosko et al., 2015
ONECUT1	HC	1.14	34	Siegert et al., 2012
2018-09-04	HC	1.76	65.6	Siegert et al., 2012
TPM3	HC	0.67	56.9	Siegert et al., 2012
NDRG1	HC	1.27	66	Siegert et al., 2012
2018-09-07	HC	1.32	63.2	Macosko et al., 2015
VSX2	BC	0.68	32.3	Shekhar et al., 2017
ISL1	BC	0.82	29.9	Shekhar et al., 2017
GRM6	BC	2.06	53.2	Shekhar et al., 2017
OTX2	BC	0.37	48.4	Shekhar et al., 2017
TRPM1	BC	1.34	46.4	Shekhar et al., 2017
RLBP1	MG	0.84	65.6	Macosko et al., 2015
HES1	MG	1.49	82.6	Furukawa et al., 2000
SLC1A3	MG	1.57	76.4	Rauen et al., 1998
GLUL	MG	1.13	99.3	Roesch et al., 2008
CLU	MG	0.85	97.3	Roesch et al., 2008
