## Supplemental Table 4 for "Single-nuclei RNA-seq on human retinal tissue provides improved transcriptome profiling"

### Sheet: rod_over_cone
	p_val	avg_logFC	pct.1	pct.2	p_val_adj
RHO	8.28547e-49	0.808023	0.999	1	8.8754e-45
PDE6A	2.75274e-48	1.00679	0.987	0.906	2.94874e-44
SAG	7.62101e-28	0.716453	0.985	0.906	8.16363e-24
ROM1	9.42461e-28	0.82371	0.963	0.946	1.00956e-23
GNAT1	7.55266e-26	0.819637	0.938	0.823	8.09041e-22
PDE6G	1.21934e-21	0.7155	0.994	0.985	1.30616e-17
GNB1	1.18548e-19	0.627616	0.938	0.847	1.26989e-15
SLC24A1	3.46723e-14	0.996991	0.698	0.502	3.7141e-10
SYNE2	3.31667e-12	0.741554	0.824	0.68	3.55281e-08
NEFL	3.77833e-12	0.55373	0.912	0.916	4.04735e-08
GNGT1	1.13189e-10	0.501751	0.913	0.887	1.21248e-06
AIPL1	8.84874e-10	0.534972	0.935	0.941	9.47877e-06
CABP5	6.79568e-09	0.848799	0.54	0.369	7.27953e-05
NR2E3	3.36133e-08	0.729681	0.571	0.384	0.000360066
CALM2	4.11726e-08	0.413525	0.958	0.956	0.000441041
GAPDH	9.18498e-08	0.341715	0.982	0.98	0.000983895
DDC	1.16619e-07	0.689666	0.514	0.345	0.00124922
TJP2	1.48672e-07	0.693796	0.475	0.3	0.00159258
CNGA1	2.41547e-07	0.928675	0.523	0.374	0.00258745
SNAR-E	5.4391e-07	0.621295	0.819	0.764	0.00582636
REEP6	1.78636e-06	0.608079	0.455	0.3	0.0191355
TF	2.34479e-06	0.412911	0.946	0.946	0.0251174

### Sheet: cone_over_rod
	p_val	avg_logFC	pct.1	pct.2	p_val_adj
RAB41	3.00372e-198	-1.64702	0.034	0.635	3.21759e-194
RAB17	3.29805e-110	-1.01876	0.014	0.33	3.53287e-106
TDRG1	5.95382e-106	-1.34129	0.035	0.433	6.37773e-102
PFKFB3	1.26312e-104	-1.05857	0.056	0.512	1.35305e-100
GNAT2	2.55191e-100	-1.39323	0.078	0.576	2.73361e-96
COL4A3	1.10143e-99	-1.48223	0.136	0.709	1.17986e-95
SLC24A4	1.45034e-90	-1.41283	0.094	0.581	1.55361e-86
PPP4R4	9.92185e-85	-0.865025	0.02	0.31	1.06283e-80
KCNB2	5.23864e-84	-1.23105	0.024	0.33	5.61163e-80
MSRA	1.3571e-74	-0.773066	0.016	0.266	1.45373e-70
CC2D2A	2.33322e-73	-1.31457	0.301	0.877	2.49935e-69
PEX5L	2.41596e-71	-1.11843	0.084	0.502	2.58797e-67
MLXIP	1.36388e-69	-1.08232	0.026	0.3	1.46099e-65
CNGB3	9.59514e-67	-0.664183	0.04	0.355	1.02783e-62
THRB	1.3322e-64	-1.19593	0.098	0.512	1.42706e-60
ARR3	1.65793e-64	-1.44169	0.46	0.931	1.77598e-60
CEP104	5.31402e-64	-0.901994	0.101	0.522	5.69237e-60
MPPED2	4.31584e-60	-1.10454	0.043	0.34	4.62313e-56
MAPKBP1	2.29593e-57	-0.612726	0.025	0.266	2.4594e-53
SCN3A	6.2791e-57	-0.815493	0.049	0.35	6.72617e-53
RHOBTB1	9.51016e-55	-1.03614	0.096	0.473	1.01873e-50
AMPD2	2.45848e-54	-0.815635	0.079	0.429	2.63352e-50
NEDD4L	7.09021e-48	-0.951272	0.161	0.571	7.59503e-44
FAM190A	5.54216e-47	-0.996431	0.12	0.498	5.93676e-43
DKFZP586I1420	8.5344e-47	-1.01586	0.052	0.325	9.14205e-43
C20orf194	1.98068e-46	-0.811849	0.11	0.468	2.1217e-42
GUCA1C	2.24113e-45	-1.12388	0.259	0.7	2.4007e-41
PLA2G5	1.43761e-44	-1.05499	0.094	0.424	1.53997e-40
PRELID2	5.2781e-44	-0.819129	0.094	0.424	5.6539e-40
EGFLAM	4.65175e-43	-0.888465	0.088	0.404	4.98295e-39
RGS20	1.81568e-42	-0.756368	0.033	0.251	1.94496e-38
LBH	2.55905e-41	-0.809613	0.244	0.685	2.74125e-37
PDE6C	2.75547e-41	-0.684979	0.038	0.266	2.95166e-37
ACTN1	3.47073e-41	-0.72867	0.097	0.419	3.71784e-37
STRADB	2.10315e-40	-0.909429	0.058	0.32	2.25289e-36
MPP4	6.42777e-40	-0.840013	0.517	0.916	6.88542e-36
NPTX1	2.94908e-39	-0.791951	0.052	0.3	3.15906e-35
MAP6	5.32669e-39	-0.901301	0.169	0.542	5.70596e-35
MALAT1	5.70594e-39	-0.415096	1	1	6.1122e-35
ELMO1	5.97322e-39	-1.05229	0.081	0.369	6.39852e-35
MATN2	4.8717e-36	-0.571725	0.064	0.32	5.21856e-32
WWC1	1.63997e-35	-0.555272	0.048	0.276	1.75674e-31
ATP11A	4.53332e-35	-0.816465	0.106	0.409	4.85609e-31
PDE6H	4.66535e-34	-0.882261	0.557	0.916	4.99753e-30
DZIP3	2.15743e-33	-0.644898	0.179	0.537	2.31104e-29
TAPT1	4.20819e-33	-0.763316	0.178	0.532	4.50781e-29
DPYSL3	1.70473e-32	-0.828657	0.322	0.709	1.82611e-28
PADI2	3.11978e-32	-0.466326	0.066	0.31	3.34191e-28
EPB41L1	4.70704e-32	-0.477239	0.176	0.532	5.04218e-28
MTX3	1.00096e-31	-0.799756	0.073	0.32	1.07222e-27
OPN1LW	1.15382e-31	-0.654243	0.18	0.517	1.23598e-27
DLG2	1.74233e-31	-0.639058	0.135	0.448	1.86639e-27
LOC728613	3.88535e-31	-0.435397	0.067	0.305	4.16199e-27
SNX18	9.21389e-31	-0.908989	0.104	0.379	9.86992e-27
RPGRIP1	1.28113e-30	-0.568486	0.177	0.522	1.37235e-26
GPR98	1.88816e-30	-0.686307	0.186	0.532	2.0226e-26
SDHAP3	8.40988e-30	-0.652228	0.063	0.291	9.00867e-26
EMB	9.34387e-30	-0.834462	0.116	0.399	1.00092e-25
DST	1.02636e-29	-0.687131	0.681	0.966	1.09943e-25
SLC24A2	2.16817e-29	-0.814645	0.187	0.517	2.32255e-25
EYS	2.96064e-29	-0.742544	0.208	0.557	3.17144e-25
RAPGEF4	6.98678e-29	-0.562773	0.055	0.266	7.48423e-25
SLC44A1	1.01221e-28	-0.516872	0.066	0.296	1.08428e-24
CHRNA3	3.86541e-28	-0.844458	0.071	0.3	4.14063e-24
DHDDS	2.91128e-27	-0.403042	0.069	0.296	3.11856e-23
EFHC1	3.74353e-27	-0.741793	0.074	0.3	4.01006e-23
LOC401321	8.94821e-27	-0.517581	0.056	0.261	9.58533e-23
VCL	1.51716e-26	-0.640071	0.105	0.365	1.62518e-22
GNB3	9.04178e-26	-0.58919	0.678	0.941	9.68555e-22
COTL1	1.49118e-25	-0.739492	0.076	0.3	1.59736e-21
COL4A4	2.06719e-25	-0.645182	0.055	0.251	2.21437e-21
AKAP9	2.13351e-25	-0.63777	0.803	0.985	2.28541e-21
ECHDC2	3.17456e-25	-0.541793	0.155	0.448	3.40059e-21
GPATCH1	4.94594e-25	-0.555438	0.056	0.251	5.29809e-21
KIAA0556	1.57832e-24	-0.438221	0.147	0.429	1.6907e-20
LOC646762	2.66994e-24	-0.747915	0.058	0.251	2.86004e-20
SEMA6D	4.42691e-24	-0.67225	0.058	0.251	4.7421e-20
C2orf67	6.15285e-24	-0.62695	0.069	0.276	6.59093e-20
DOCK9	8.43708e-24	-0.413031	0.096	0.335	9.0378e-20
C10orf58	1.50349e-23	-0.572616	0.216	0.537	1.61054e-19
AFF1	1.56517e-23	-0.669121	0.275	0.611	1.67661e-19
CEP164	1.57403e-23	-0.547516	0.166	0.453	1.6861e-19
KIAA0020	1.7572e-23	-0.573291	0.15	0.429	1.88231e-19
LOC157627	3.56776e-23	-0.537029	0.637	0.941	3.82179e-19
GUCA1B	4.2529e-23	-0.627216	0.582	0.877	4.55571e-19
MAP2	6.61784e-23	-0.570337	0.785	0.966	7.08903e-19
CCDC82	1.8652e-22	-0.63244	0.209	0.517	1.99801e-18
MYLK	2.92049e-22	-0.754661	0.069	0.266	3.12843e-18
MEGF9	2.93883e-22	-0.677922	0.302	0.621	3.14808e-18
ARGLU1	5.4182e-22	-0.641682	0.434	0.759	5.80398e-18
MYO9B	6.37427e-22	-0.509585	0.13	0.379	6.82812e-18
KCNV2	1.10086e-21	-0.597302	0.704	0.916	1.17924e-17
AHI1	1.31902e-21	-0.545658	0.717	0.941	1.41294e-17
SORL1	2.07044e-21	-0.38719	0.175	0.458	2.21786e-17
ABL2	7.04009e-21	-0.452179	0.09	0.305	7.54134e-17
USP24	7.53401e-21	-0.461556	0.072	0.266	8.07043e-17
ARMC9	9.26397e-21	-0.392603	0.25	0.571	9.92357e-17
LRBA	2.09843e-20	-0.612055	0.127	0.365	2.24784e-16
LRRIQ1	2.93791e-20	-0.587359	0.151	0.409	3.14709e-16
FRY	5.80285e-20	-0.533463	0.098	0.31	6.21601e-16
LOC390595	6.99028e-20	-0.469677	0.098	0.31	7.48799e-16
B3GNT5	8.4061e-20	-0.718096	0.081	0.276	9.00462e-16
FRMD4B	9.86008e-20	-0.542451	0.094	0.305	1.05621e-15
KIAA0182	1.05683e-19	-0.557368	0.243	0.532	1.13208e-15
SCN2A	3.07737e-19	-0.716432	0.116	0.34	3.29648e-15
DDHD1	5.85618e-19	-0.808704	0.137	0.365	6.27314e-15
RABL3	7.98833e-19	-0.599984	0.121	0.345	8.5571e-15
SRRM4	9.63957e-19	-0.564139	0.209	0.478	1.03259e-14
PTAR1	1.06091e-18	-0.676148	0.192	0.453	1.13645e-14
PRTG	1.096e-18	-0.481616	0.118	0.345	1.17404e-14
USP34	1.57677e-18	-0.470851	0.308	0.611	1.68904e-14
STK35	1.60179e-18	-0.540404	0.529	0.823	1.71584e-14
HEG1	1.70589e-18	-0.528726	0.186	0.453	1.82735e-14
FSD1L	2.33929e-18	-0.465324	0.121	0.345	2.50585e-14
RORA	2.73173e-18	-0.490379	0.396	0.704	2.92622e-14
VPS13C	3.21802e-18	-0.448831	0.325	0.631	3.44715e-14
MCF2L2	4.01858e-18	-0.297256	0.101	0.31	4.30471e-14
UBR4	5.34907e-18	-0.443246	0.202	0.463	5.72992e-14
LOC283070	5.49693e-18	-0.474432	0.237	0.517	5.88831e-14
ARHGAP32	8.05261e-18	-0.373564	0.142	0.374	8.62595e-14
GNGT2	8.40162e-18	-0.345903	0.098	0.3	8.99982e-14
KDM4C	1.52325e-17	-0.475051	0.108	0.315	1.63171e-13
KIAA0825	2.84444e-17	-0.437961	0.103	0.3	3.04697e-13
MALT1	5.0615e-17	-0.333966	0.075	0.251	5.42188e-13
NRCAM	1.20386e-16	-0.468837	0.211	0.463	1.28957e-12
RUFY3	1.35604e-16	-0.593743	0.524	0.788	1.4526e-12
HERC3	1.68626e-16	-0.488596	0.191	0.438	1.80632e-12
DIMT1L	3.93043e-16	-0.422237	0.139	0.355	4.21027e-12
CADPS	4.06744e-16	-0.269639	0.265	0.552	4.35704e-12
IGSF11	5.29465e-16	-0.337616	0.105	0.3	5.67163e-12
ATXN7	6.90577e-16	-0.660025	0.105	0.296	7.39746e-12
KIAA1147	7.83377e-16	-0.407871	0.08	0.251	8.39153e-12
SFMBT2	8.34982e-16	-0.448572	0.098	0.286	8.94433e-12
NLK	1.22343e-15	-0.52059	0.211	0.453	1.31054e-11
GOLGA8A	1.30537e-15	-0.264615	0.15	0.374	1.39831e-11
USP9Y	1.59356e-15	-0.357983	0.13	0.345	1.70703e-11
GUK1	2.54565e-15	-0.40595	0.613	0.887	2.7269e-11
BACE1	3.5483e-15	-0.586044	0.146	0.355	3.80094e-11
PDC	3.96132e-15	-0.453074	0.519	0.823	4.24337e-11
TCERG1	4.33132e-15	-0.393541	0.132	0.34	4.63971e-11
GRB10	5.77173e-15	-0.36503	0.292	0.571	6.18268e-11
REV3L	5.90963e-15	-0.345298	0.22	0.468	6.33039e-11
PIGS	7.52084e-15	-0.584351	0.148	0.36	8.05632e-11
PROM1	9.74813e-15	-0.513931	0.504	0.788	1.04422e-10
ITPR2	1.05754e-14	-0.402063	0.171	0.399	1.13284e-10
CAMK1D	2.05844e-14	-0.284185	0.095	0.271	2.205e-10
GDEP	2.14261e-14	-0.695737	0.186	0.404	2.29517e-10
ANKRD33B	3.64568e-14	-0.374414	0.235	0.483	3.90526e-10
NBEA	4.31779e-14	-0.429752	0.286	0.562	4.62522e-10
RD3	5.0184e-14	-0.410314	0.176	0.394	5.37571e-10
WSB1	5.48444e-14	-0.301951	0.445	0.744	5.87493e-10
RALGAPA1	6.4297e-14	-0.252285	0.16	0.374	6.88749e-10
GOLGA1	6.65444e-14	-0.314779	0.167	0.384	7.12823e-10
ANKRD26	7.6638e-14	-0.307966	0.151	0.36	8.20947e-10
PNISR	8.70048e-14	-0.496258	0.374	0.631	9.31995e-10
CSRNP3	9.78734e-14	-0.498732	0.125	0.315	1.04842e-09
MCF2L	1.07475e-13	-0.440272	0.087	0.251	1.15127e-09
PCBP4	1.20741e-13	-0.311589	0.394	0.675	1.29338e-09
ABCC5	1.22363e-13	-0.388116	0.252	0.502	1.31075e-09
MACF1	1.2392e-13	-0.403122	0.578	0.842	1.32743e-09
MGEA5	1.70053e-13	-0.351149	0.355	0.616	1.8216e-09
HKR1	1.93993e-13	-0.288624	0.249	0.502	2.07806e-09
SIK3	2.39054e-13	-0.383142	0.111	0.291	2.56075e-09
AAK1	2.69941e-13	-0.54496	0.532	0.803	2.8916e-09
SATB1	2.89872e-13	-0.649594	0.108	0.281	3.10511e-09
SLC25A36	3.29707e-13	-0.447189	0.242	0.473	3.53182e-09
PXN	3.33579e-13	-0.569912	0.233	0.458	3.5733e-09
RIMS2	3.5823e-13	-0.465352	0.568	0.798	3.83736e-09
PDK1	4.30431e-13	-0.596547	0.192	0.399	4.61077e-09
UBE2Q2	5.21273e-13	-0.466071	0.136	0.325	5.58387e-09
RERE	6.67949e-13	-0.265252	0.163	0.369	7.15507e-09
ZXDC	9.23605e-13	-0.515178	0.179	0.384	9.89365e-09
ZNF83	1.78186e-12	-0.518486	0.154	0.345	1.90873e-08
SLC12A2	1.88105e-12	-0.30047	0.143	0.335	2.01498e-08
CCDC146	2.08242e-12	-0.364923	0.177	0.384	2.23068e-08
RAB3IP	2.42664e-12	-0.389718	0.265	0.498	2.59942e-08
ZMYND8	4.06391e-12	-0.337697	0.114	0.286	4.35326e-08
TULP4	4.55504e-12	-0.590265	0.205	0.414	4.87936e-08
TMEM50B	6.05927e-12	-0.268782	0.154	0.35	6.49069e-08
FAM13AOS	6.16624e-12	-0.38141	0.095	0.251	6.60528e-08
GRIA2	6.20638e-12	-0.491596	0.142	0.325	6.64827e-08
FMN1	7.3627e-12	-0.352449	0.227	0.438	7.88692e-08
ANKRD33	8.15541e-12	-0.362649	0.301	0.537	8.73608e-08
FZD3	8.48491e-12	-0.258263	0.268	0.502	9.08903e-08
CACNA2D4	8.53693e-12	-0.432088	0.281	0.512	9.14476e-08
INTU	1.24781e-11	-0.546029	0.189	0.384	1.33666e-07
RBM5	1.30167e-11	-0.342339	0.184	0.394	1.39435e-07
MECP2	1.51158e-11	-0.505437	0.235	0.443	1.61921e-07
SLC6A8	1.82095e-11	-0.288289	0.097	0.251	1.9506e-07
MTUS1	2.43114e-11	-0.343061	0.302	0.532	2.60423e-07
KIAA1456	2.70853e-11	-0.308189	0.177	0.369	2.90137e-07
CYTH1	3.51892e-11	-0.42591	0.238	0.448	3.76946e-07
USP32	3.98085e-11	-0.296491	0.175	0.369	4.26428e-07
LARP4	4.83097e-11	-0.400455	0.122	0.291	5.17494e-07
PCDH15	5.65129e-11	-0.301303	0.258	0.478	6.05366e-07
LMOD1	6.52487e-11	-0.317626	0.217	0.429	6.98944e-07
TNRC6C	7.81261e-11	-0.339354	0.217	0.424	8.36887e-07
C15orf17	7.9239e-11	-0.346344	0.142	0.315	8.48808e-07
TTC3	8.76034e-11	-0.36278	0.494	0.729	9.38408e-07
HMGN3	9.91663e-11	-0.339378	0.347	0.576	1.06227e-06
HIF1A	1.0719e-10	-0.273854	0.425	0.69	1.14822e-06
GLS	1.29564e-10	-0.258904	0.122	0.286	1.38789e-06
C5orf13	1.37802e-10	-0.279429	0.14	0.315	1.47613e-06
PRPF4B	1.55477e-10	-0.295591	0.245	0.453	1.66547e-06
ZBTB44	1.59242e-10	-0.359167	0.124	0.286	1.7058e-06
WWP1	1.62551e-10	-0.283493	0.107	0.261	1.74125e-06
TTN	1.79167e-10	-0.65032	0.152	0.325	1.91923e-06
RS1	1.80037e-10	-0.324103	0.233	0.438	1.92855e-06
MAK	2.0519e-10	-0.329833	0.559	0.783	2.19799e-06
GOLGA8B	2.06239e-10	-0.292836	0.105	0.256	2.20924e-06
MFSD11	2.73736e-10	-0.39919	0.117	0.271	2.93226e-06
ATM	3.35312e-10	-0.320295	0.212	0.404	3.59186e-06
ENOSF1	3.50596e-10	-0.250649	0.11	0.266	3.75559e-06
CAMSAP1	3.77888e-10	-0.31996	0.471	0.714	4.04793e-06
OGT	3.93648e-10	-0.385892	0.161	0.335	4.21676e-06
CNNM4	3.97795e-10	-0.358498	0.142	0.31	4.26118e-06
BCO2	4.57125e-10	-0.356265	0.216	0.409	4.89672e-06
TTC14	5.06454e-10	-0.449004	0.207	0.394	5.42513e-06
ABCA5	5.78437e-10	-0.264745	0.226	0.429	6.19621e-06
PDZD2	7.04267e-10	-0.262948	0.174	0.36	7.54411e-06
MADD	7.10357e-10	-0.304282	0.282	0.498	7.60935e-06
SLC4A7	9.6576e-10	-0.259627	0.616	0.852	1.03452e-05
RAD54B	1.03828e-09	-0.424199	0.159	0.33	1.1122e-05
MAP4	1.11601e-09	-0.306259	0.462	0.7	1.19547e-05
WDR26	1.3682e-09	-0.318982	0.107	0.251	1.46561e-05
ZNF280D	1.44738e-09	-0.522918	0.124	0.276	1.55043e-05
ANKRD12	1.61514e-09	-0.278892	0.726	0.897	1.73014e-05
CCDC66	1.65143e-09	-0.323844	0.131	0.286	1.76901e-05
KIF2A	2.06219e-09	-0.261191	0.19	0.379	2.20902e-05
IQSEC1	2.13392e-09	-0.366529	0.395	0.596	2.28586e-05
ATXN1	2.21531e-09	-0.396715	0.169	0.335	2.37304e-05
USH2A	2.34558e-09	-0.349969	0.31	0.512	2.51258e-05
CDHR1	3.04324e-09	-0.320192	0.435	0.65	3.25992e-05
N4BP2L2	3.056e-09	-0.328548	0.278	0.473	3.27359e-05
ZNF638	3.18714e-09	-0.470527	0.302	0.488	3.41407e-05
CTBP2	3.26902e-09	-0.312832	0.293	0.498	3.50177e-05
KDM2A	3.44891e-09	-0.285999	0.173	0.34	3.69447e-05
SSFA2	3.71717e-09	-0.437695	0.122	0.266	3.98183e-05
DDX17	5.67372e-09	-0.252168	0.715	0.857	6.07768e-05
PCLO	5.84834e-09	-0.341639	0.328	0.527	6.26474e-05
LOC100505881	6.3019e-09	-0.307879	0.166	0.33	6.7506e-05
C20orf112	6.64749e-09	-0.380693	0.141	0.291	7.12079e-05
FSTL5	7.44368e-09	-0.288175	0.338	0.552	7.97367e-05
ANKRD36	1.21042e-08	-0.320022	0.254	0.453	0.00012966
WHSC1L1	1.64395e-08	-0.298021	0.153	0.31	0.0001761
VEZF1	1.75104e-08	-0.368002	0.25	0.424	0.000187571
ITM2C	1.75494e-08	-0.46189	0.183	0.345	0.00018799
IQGAP2	1.96472e-08	-0.270701	0.153	0.31	0.000210461
SMAD2	2.00422e-08	-0.339606	0.122	0.261	0.000214692
CELF1	4.64033e-08	-0.336813	0.122	0.261	0.000497072
ANKH	4.69781e-08	-0.294559	0.163	0.315	0.000503229
PSD3	4.99257e-08	-0.289662	0.272	0.448	0.000534805
BTAF1	5.13699e-08	-0.375773	0.124	0.261	0.000550275
TXNL1	7.10783e-08	-0.261228	0.152	0.3	0.000761391
TRIM33	9.28276e-08	-0.490116	0.139	0.276	0.000994369
ANKRD17	1.50492e-07	-0.260607	0.227	0.389	0.00161207
NDUFB5	1.52235e-07	-0.275083	0.121	0.251	0.00163075
MLLT4	1.59029e-07	-0.304821	0.14	0.281	0.00170352
CSPP1	1.94761e-07	-0.349736	0.128	0.261	0.00208628
RIC3	2.01998e-07	-0.309754	0.264	0.438	0.0021638
LOC253039	2.24157e-07	-0.317944	0.143	0.281	0.00240117
LPIN1	2.3281e-07	-0.346118	0.122	0.251	0.00249386
PCF11	2.72306e-07	-0.259723	0.141	0.276	0.00291695
GPATCH8	2.93777e-07	-0.361454	0.169	0.315	0.00314694
RNF213	3.37564e-07	-0.416968	0.238	0.399	0.00361598
IFT57	4.80138e-07	-0.269698	0.126	0.256	0.00514324
ARHGEF12	4.92653e-07	-0.294371	0.247	0.414	0.0052773
GPR155	5.89403e-07	-0.336387	0.132	0.261	0.00631369
BIN1	6.20219e-07	-0.261053	0.174	0.315	0.00664379
PLCD4	6.49133e-07	-0.267354	0.231	0.389	0.00695351
SYNJ2BP	8.7585e-07	-0.314934	0.152	0.286	0.0093821
STARD7	9.63352e-07	-0.278947	0.201	0.35	0.0103194
LMAN1	2.43108e-06	-0.270073	0.183	0.32	0.0260417
SCAI	2.53283e-06	-0.297789	0.144	0.266	0.0271317
BMPR2	2.81966e-06	-0.319999	0.199	0.34	0.0302042
CHD7	3.61638e-06	-0.257383	0.331	0.493	0.0387386

### Sheet: rod_over_cone_BP_GO
Category	Term	Count	%	PValue	Genes	List Total	Pop Hits	Pop Total	Fold Enrichment	Bonferroni	Benjamini	FDR
GOTERM_BP_DIRECT	GO:0016056~rhodopsin mediated signaling pathway	8	36.3636	8.2e-19	GNAT1, PDE6A, GNGT1, GNB1, PDE6G, CNGA1, SAG, RHO	21	12	16792	533.079	1.47e-16	1.47e-16	1.01e-15
GOTERM_BP_DIRECT	GO:0022400~regulation of rhodopsin mediated signaling pathway	8	36.3636	1.59e-15	GNAT1, PDE6A, GNGT1, PDE6G, CNGA1, CALM2, SAG, RHO	21	29	16792	220.585	2.78e-13	1.39e-13	1.91e-12
GOTERM_BP_DIRECT	GO:0007601~visual perception	10	45.4545	6.32e-13	GNAT1, PDE6A, AIPL1, SLC24A1, NR2E3, PDE6G, CNGA1, SAG, ROM1, RHO	21	201	16792	39.782	1.13e-10	3.77e-11	7.78e-10
GOTERM_BP_DIRECT	GO:0007223~Wnt signaling pathway, calcium modulating pathway	4	18.1818	1.28e-05	PDE6A, GNB1, PDE6G, CALM2	21	39	16792	82.0122	0.00229723	0.000575	0.0158101
GOTERM_BP_DIRECT	GO:0060041~retina development in camera-type eye	4	18.1818	4.28e-05	GNAT1, GNB1, NR2E3, RHO	21	58	16792	55.1461	0.00762469	0.00152961	0.0526058
GOTERM_BP_DIRECT	GO:0007603~phototransduction, visible light	3	13.6364	4.83e-05	GNAT1, AIPL1, RHO	21	9	16792	266.54	0.00860443	0.00143924	0.0593927
GOTERM_BP_DIRECT	GO:0042462~eye photoreceptor cell development	3	13.6364	0.000204	GNAT1, GNGT1, NR2E3	21	18	16792	133.27	0.0358366	0.00519993	0.25058
GOTERM_BP_DIRECT	GO:0007165~signal transduction	7	31.8182	0.00179966	GNAT1, PDE6A, GNGT1, GNB1, NR2E3, CABP5, SAG	21	1161	16792	4.82113	0.275613	0.0395023	2.19228
GOTERM_BP_DIRECT	GO:0051343~positive regulation of cyclic-nucleotide phosphodiesterase activity	2	9.09091	0.00594175	GNAT1, CALM2	21	5	16792	319.848	0.655874	0.111772	7.07128
GOTERM_BP_DIRECT	GO:0010659~cardiac muscle cell apoptotic process	2	9.09091	0.00712607	GNGT1, GNB1	21	6	16792	266.54	0.722	0.120158	8.42461
GOTERM_BP_DIRECT	GO:0009642~response to light intensity	2	9.09091	0.00830905	GNAT1, SLC24A1	21	7	16792	228.463	0.775422	0.126962	9.7583
GOTERM_BP_DIRECT	GO:0046037~GMP metabolic process	2	9.09091	0.0177248	PDE6A, TJP2	21	15	16792	106.616	0.959286	0.234148	19.7544
GOTERM_BP_DIRECT	GO:0006457~protein folding	3	13.6364	0.0191274	GNAT1, AIPL1, GNB1	21	180	16792	13.327	0.968475	0.233501	21.1532
GOTERM_BP_DIRECT	GO:0051412~response to corticosterone	2	9.09091	0.0212338	NEFL, CALM2	21	18	16792	88.8466	0.978545	0.239981	23.2116
GOTERM_BP_DIRECT	GO:0007602~phototransduction	2	9.09091	0.0316893	NR2E3, RHO	21	27	16792	59.231	0.996862	0.31906	32.7183
GOTERM_BP_DIRECT	GO:0001895~retina homeostasis	2	9.09091	0.0466046	TF, AIPL1	21	40	16792	39.981	0.999805	0.413704	44.4181
GOTERM_BP_DIRECT	GO:0000226~microtubule cytoskeleton organization	2	9.09091	0.0812961	NEFL, GAPDH	21	71	16792	22.5245	1	0.590494	64.7761
GOTERM_BP_DIRECT	GO:0043086~negative regulation of catalytic activity	2	9.09091	0.0856841	PDE6G, SAG	21	75	16792	21.3232	1	0.589679	66.7915
GOTERM_BP_DIRECT	GO:0007186~G-protein coupled receptor signaling pathway	4	18.1818	0.0885024	GNAT1, GNGT1, CALM2, RHO	21	899	16792	3.55782	1	0.582309	68.0294

### Sheet: cone_over_rod_BP_GO
Category	Term	Count	%	PValue	Genes	List Total	Pop Hits	Pop Total	Fold Enrichment	Bonferroni	Benjamini	FDR
GOTERM_BP_DIRECT	GO:0007601~visual perception	17	6.61479	1.15e-08	GUCA1B, CNNM4, GUCA1C, OPN1LW, PCDH15, RPGRIP1, PDE6H, CNGB3, GNAT2, RD3, PDE6C, SLC24A2, ATXN7, ARR3, PDC, USH2A, RS1	224	201	16792	6.34026	1.3e-05	1.3e-05	1.84e-05
GOTERM_BP_DIRECT	GO:0050896~response to stimulus	7	2.72374	0.00017	CNNM4, SLC24A4, SLC24A2, RPGRIP1, PDE6H, USH2A, RD3	224	62	16792	8.46371	0.175204	0.0918174	0.271881
GOTERM_BP_DIRECT	GO:0035725~sodium ion transmembrane transport	7	2.72374	0.000416	CNNM4, SLC24A4, SCN3A, SLC6A8, SLC24A2, SCN2A, SLC4A7	224	73	16792	7.18836	0.376634	0.145758	0.665785
GOTERM_BP_DIRECT	GO:0007602~phototransduction	5	1.94553	0.000418	GUCA1B, GNGT2, OPN1LW, PDC, GNAT2	224	27	16792	13.8823	0.378075	0.111956	0.669033
GOTERM_BP_DIRECT	GO:0045494~photoreceptor cell maintenance	5	1.94553	0.00102713	PROM1, MAK, CDHR1, PCDH15, USH2A	224	34	16792	11.0242	0.688831	0.20823	1.63651
GOTERM_BP_DIRECT	GO:0050908~detection of light stimulus involved in visual perception	4	1.55642	0.00136938	CCDC66, EYS, GNAT2, CACNA2D4	224	17	16792	17.6387	0.789164	0.228521	2.1762
GOTERM_BP_DIRECT	GO:0042384~cilium assembly	7	2.72374	0.00624946	IFT57, CC2D2A, RAB17, AHI1, CEP164, INTU, RAB3IP	224	124	16792	4.23185	0.999193	0.638459	9.57583
GOTERM_BP_DIRECT	GO:0030100~regulation of endocytosis	4	1.55642	0.0078972	RAB17, SYNJ2BP, BIN1, ABL2	224	31	16792	9.67281	0.999877	0.675625	11.9534
GOTERM_BP_DIRECT	GO:0030073~insulin secretion	4	1.55642	0.0078972	RAPGEF4, SMAD2, RIMS2, PCLO	224	31	16792	9.67281	0.999877	0.675625	11.9534
GOTERM_BP_DIRECT	GO:0043547~positive regulation of GTPase activity	16	6.22568	0.00866089	SNX18, CYTH1, MADD, DOCK9, PSD3, AKAP9, MYO9B, ARHGEF12, MCF2L, RAB3IP, ELMO1, MCF2L2, RGS20, ARHGAP32, RAPGEF4, IQSEC1	224	565	16792	2.12288	0.999949	0.666449	13.0354
GOTERM_BP_DIRECT	GO:0048813~dendrite morphogenesis	4	1.55642	0.0128805	FMN1, MAP2, MAP6, RERE	224	37	16792	8.10425	1	0.770701	18.7921
GOTERM_BP_DIRECT	GO:0006936~muscle contraction	6	2.33463	0.0140697	SLC6A8, LMOD1, TTN, MYLK, PXN, VCL	224	107	16792	4.2036	1	0.768538	20.3489
GOTERM_BP_DIRECT	GO:0007223~Wnt signaling pathway, calcium modulating pathway	4	1.55642	0.0148601	TNRC6C, NLK, FZD3, GNAT2	224	39	16792	7.68864	1	0.757636	21.3679
GOTERM_BP_DIRECT	GO:0034765~regulation of ion transmembrane transport	6	2.33463	0.0162623	SCN3A, KCNB2, SCN2A, NEDD4L, KCNV2, CACNA2D4	224	111	16792	4.05212	1	0.761349	23.1458
GOTERM_BP_DIRECT	GO:0032012~regulation of ARF protein signal transduction	3	1.16732	0.01864	CYTH1, PSD3, IQSEC1	224	16	16792	14.0558	1	0.782765	26.0748
GOTERM_BP_DIRECT	GO:0016571~histone methylation	3	1.16732	0.0209427	SATB1, WHSC1L1, MECP2	224	17	16792	13.229	1	0.79869	28.8113
GOTERM_BP_DIRECT	GO:0007417~central nervous system development	6	2.33463	0.0219986	NRCAM, NPTX1, CHD7, B3GNT5, WWP1, AHI1	224	120	16792	3.74821	1	0.793889	30.0341
GOTERM_BP_DIRECT	GO:0050432~catecholamine secretion	2	0.77821	0.0263847	CADPS, MECP2	224	2	16792	74.9643	1	0.832504	34.9056
GOTERM_BP_DIRECT	GO:1902856~negative regulation of nonmotile primary cilium assembly	2	0.77821	0.0263847	MAK, MAP4	224	2	16792	74.9643	1	0.832504	34.9056
GOTERM_BP_DIRECT	GO:0007605~sensory perception of sound	6	2.33463	0.0323791	COL4A3, CHD7, THRB, SRRM4, PCDH15, USH2A	224	133	16792	3.38185	1	0.874731	41.0508
GOTERM_BP_DIRECT	GO:0051056~regulation of small GTPase mediated signal transduction	6	2.33463	0.0332847	RALGAPA1, ARHGAP32, RHOBTB1, MYO9B, ARHGEF12, MCF2L	224	134	16792	3.35661	1	0.867867	41.9305
GOTERM_BP_DIRECT	GO:0010906~regulation of glucose metabolic process	3	1.16732	0.0340659	PDK1, RORA, SIK3	224	22	16792	10.2224	1	0.860358	42.6794
GOTERM_BP_DIRECT	GO:0010842~retina layer formation	3	1.16732	0.0340659	PROM1, AHI1, RS1	224	22	16792	10.2224	1	0.860358	42.6794
GOTERM_BP_DIRECT	GO:0060271~cilium morphogenesis	6	2.33463	0.035143	IFT57, CC2D2A, RAB17, AHI1, CEP164, INTU	224	136	16792	3.30725	1	0.855616	43.6971
GOTERM_BP_DIRECT	GO:0060173~limb development	3	1.16732	0.03699	CHD7, BMPR2, INTU	224	23	16792	9.77795	1	0.857192	45.4029
GOTERM_BP_DIRECT	GO:0006468~protein phosphorylation	12	4.66926	0.0416207	PDK1, PRPF4B, MAK, NLK, AAK1, STK35, SMAD2, STRADB, SIK3, MYLK, ATM, CAMK1D	224	456	16792	1.97274	1	0.877507	49.469
GOTERM_BP_DIRECT	GO:0006810~transport	10	3.89105	0.0432223	NPTX1, SLC12A2, SLC6A8, SLC25A36, SORL1, AKAP9, MAP6, CNGB3, ABCC5, ITPR2	224	348	16792	2.15415	1	0.876484	50.808
GOTERM_BP_DIRECT	GO:0017157~regulation of exocytosis	3	1.16732	0.0463062	RAPGEF4, RIMS2, PCLO	224	26	16792	8.64973	1	0.884031	53.293
GOTERM_BP_DIRECT	GO:0097411~hypoxia-inducible factor-1alpha signaling pathway	2	0.77821	0.0520763	PDK1, HIF1A	224	4	16792	37.4821	1	0.903356	57.6294
GOTERM_BP_DIRECT	GO:0051017~actin filament bundle assembly	3	1.16732	0.0598909	ACTN1, PCDH15, DPYSL3	224	30	16792	7.49643	1	0.925612	62.9029
GOTERM_BP_DIRECT	GO:0045053~protein retention in Golgi apparatus	2	0.77821	0.0646678	VPS13C, SORL1	224	5	16792	29.9857	1	0.933619	65.8165
GOTERM_BP_DIRECT	GO:1903887~motile primary cilium assembly	2	0.77821	0.0646678	CC2D2A, INTU	224	5	16792	29.9857	1	0.933619	65.8165
GOTERM_BP_DIRECT	GO:0000226~microtubule cytoskeleton organization	4	1.55642	0.0684827	ATXN7, MAP2, MAP6, DST	224	71	16792	4.22334	1	0.937894	67.9877
GOTERM_BP_DIRECT	GO:0009791~post-embryonic development	4	1.55642	0.0731316	TAPT1, MECP2, HEG1, SMAD2	224	73	16792	4.10763	1	0.943625	70.4588
GOTERM_BP_DIRECT	GO:0021930~cerebellar granule cell precursor proliferation	2	0.77821	0.0770928	RORA, RERE	224	6	16792	24.9881	1	0.94713	72.422
GOTERM_BP_DIRECT	GO:0042391~regulation of membrane potential	4	1.55642	0.0779177	NEDD4L, RIMS2, CNGB3, CHRNA3	224	75	16792	3.9981	1	0.943853	72.8151
GOTERM_BP_DIRECT	GO:0061298~retina vasculature development in camera-type eye	2	0.77821	0.0893536	HIF1A, BMPR2	224	7	16792	21.4184	1	0.96013	77.7513
GOTERM_BP_DIRECT	GO:0072577~endothelial cell apoptotic process	2	0.77821	0.0893536	COL4A3, BMPR2	224	7	16792	21.4184	1	0.96013	77.7513
GOTERM_BP_DIRECT	GO:0019933~cAMP-mediated signaling	3	1.16732	0.09042	RAPGEF4, RIMS2, PCLO	224	38	16792	5.91823	1	0.95785	78.166
GOTERM_BP_DIRECT	GO:0006814~sodium ion transport	4	1.55642	0.0930645	SLC12A2, SCN3A, SCN2A, NEDD4L	224	81	16792	3.70194	1	0.958019	79.1633
GOTERM_BP_DIRECT	GO:0035023~regulation of Rho protein signal transduction	4	1.55642	0.0930645	MCF2L2, MYO9B, ARHGEF12, MCF2L	224	81	16792	3.70194	1	0.958019	79.1633
GOTERM_BP_DIRECT	GO:0006511~ubiquitin-dependent protein catabolic process	6	2.33463	0.095574	USP9Y, USP34, USP24, RNF213, TTC3, USP32	224	182	16792	2.47135	1	0.957992	80.07
GOTERM_BP_DIRECT	GO:0006813~potassium ion transport	4	1.55642	0.0956993	SLC12A2, SLC24A4, KCNB2, SLC24A2	224	82	16792	3.65679	1	0.954429	80.1143
