## Supplemental Table 5 for "Single-nuclei RNA-seq on human retinal tissue provides improved transcriptome profiling"

### Sheet: mCOR
	p_val	avg_logFC	pct.1	pct.2	p_val_adj
SLC24A2	0	-1.11124	0.007	0.301	0
HIST3H2A	0	-1.18027	0.091	0.547	0
PGC	0	-1.19619	0.007	0.328	0
CPLX3	0	-1.29511	0.199	0.724	0
SPHKAP	0	-1.3182	0.024	0.448	0
OLFM1	0	-1.33018	0.03	0.471	0
MPP6	0	-1.34357	0.025	0.427	0
ACBD6	0	-1.34496	0.013	0.42	0
CLTB	0	-1.44056	0.03	0.509	0
FAM19A3	0	-1.44134	0.01	0.46	0
NRCAM	0	-1.44619	0.014	0.445	0
CAMK2B	0	-1.45784	0.033	0.51	0
ADRB1	0	-1.46218	0.004	0.454	0
TMSB10	0	-1.53074	0.148	0.72	0
CNGB3	0	-1.56374	0.019	0.492	0
GUCA1A	0	-1.61159	0.387	0.955	0
C14orf39	0	-1.74184	0.033	0.589	0
GNB3	0	-1.96245	0.178	0.887	0
SCG3	0	-1.97869	0.064	0.76	0
CCDC136	0	-2.14463	0.023	0.591	0
KCNE2	0	-2.49648	0.014	0.816	0
PDE6C	0	-2.61527	0.016	0.856	0
GNAT2	0	-3.04205	0.027	0.953	0
ARR3	0	-3.05753	0.031	0.909	0
OPN1LW	0	-3.14203	0.028	0.839	0
GNGT2	0	-3.51473	0.065	0.982	0
OPN1SW	0	-3.52071	0.038	0.695	0
PDE6H	0	-3.73232	0.069	0.993	0
SIX6	2.85456e-305	-1.07408	0.018	0.335	2.83687e-301
PARVB	4.77046e-299	-0.964148	0.004	0.282	4.74088e-295
ELOVL6	4.27766e-297	-1.08029	0.024	0.345	4.25114e-293
QSOX1	6.05472e-289	-1.00453	0.01	0.292	6.01718e-285
APLP1	2.61154e-273	-0.973238	0.02	0.312	2.59535e-269
MFGE8	1.04987e-271	-0.998325	0.125	0.551	1.04336e-267
SLC8A3	7.00438e-266	-0.999393	0.02	0.307	6.96095e-262
CHGB	8.38053e-258	-0.942792	0.393	0.828	8.32857e-254
WWC1	1.63232e-257	-0.933887	0.005	0.251	1.6222e-253
GABRB3	1.62427e-247	-0.935583	0.024	0.305	1.6142e-243
NME1	4.99462e-247	-0.997359	0.1	0.481	4.96365e-243
KLHDC8A	9.62584e-247	-0.916832	0.011	0.263	9.56616e-243
GCKR	1.83533e-245	-0.985902	0.036	0.335	1.82395e-241
THRB	1.12212e-240	-1.14279	0.147	0.543	1.11516e-236
EIF3B	1.18816e-221	-0.931049	0.07	0.395	1.18079e-217
SLC38A1	2.44672e-205	-0.885407	0.036	0.299	2.43155e-201
HK2	4.7907e-202	-0.832219	0.114	0.464	4.761e-198
GZMM	1.75207e-201	-0.890095	0.029	0.276	1.74121e-197
IDH3A	7.96464e-183	-0.82276	0.115	0.442	7.91526e-179
CALM1	7.91973e-178	-0.76025	0.597	0.904	7.87063e-174
CADM3	6.8645e-169	-0.764681	0.055	0.311	6.82194e-165
DGKD	3.88963e-163	-0.769016	0.252	0.624	3.86551e-159
MEGF9	1.77151e-161	-0.757941	0.042	0.274	1.76052e-157
ELOVL2	4.19287e-159	-0.740069	0.118	0.425	4.16687e-155
CKB	9.03378e-155	-0.518908	0.766	0.954	8.97777e-151
ACSL3	6.64943e-154	-0.746687	0.186	0.525	6.6082e-150
NAV1	1.64731e-153	-0.720595	0.06	0.307	1.63709e-149
SLC1A2	3.84707e-146	-0.705705	0.437	0.772	3.82322e-142
SLC25A4	1.55087e-142	-0.50859	0.732	0.945	1.54125e-138
HSPB6	3.95536e-141	-0.738	0.174	0.49	3.93083e-137
PCDHA2	7.30569e-140	-0.650053	0.043	0.255	7.2604e-136
KRT18	4.00522e-139	-0.711522	0.106	0.381	3.98039e-135
SV2A	3.5806e-137	-0.662818	0.173	0.488	3.5584e-133
HSP90AB1	1.31088e-133	-0.614468	0.439	0.775	1.30276e-129
MT-CYB	7.27601e-132	-0.367793	0.928	0.996	7.2309e-128
OSGEP	2.45232e-127	-0.614605	0.444	0.772	2.43712e-123
AP000721.1	9.70211e-120	-0.523249	0.585	0.863	9.64196e-116
SMUG1	4.48296e-119	-0.775599	0.223	0.519	4.45516e-115
EHD4	1.39454e-116	-0.617472	0.16	0.443	1.38589e-112
GNAS	4.85774e-115	-0.591328	0.374	0.701	4.82762e-111
MDH1	1.46015e-114	-0.54657	0.493	0.806	1.45109e-110
SNCB	2.05187e-108	-0.567431	0.289	0.613	2.03915e-104
TTC3	4.54879e-108	-0.602896	0.235	0.537	4.52059e-104
CANX	2.81162e-106	-0.50073	0.445	0.774	2.79419e-102
CLU	1.10901e-103	-0.557186	0.072	0.277	1.10214e-99
DST	1.15235e-102	-0.637004	0.071	0.271	1.14521e-98
NDN	2.03678e-101	-0.523969	0.064	0.258	2.02415e-97
GOLIM4	2.76389e-101	-0.584882	0.107	0.336	2.74675e-97
HSPH1	4.46263e-101	-0.578486	0.098	0.318	4.43497e-97
NEGR1	2.53355e-98	-0.585974	0.137	0.379	2.51784e-94
HIGD2A	5.80451e-97	-0.531005	0.14	0.386	5.76852e-93
HMGN3	1.33926e-96	-0.53973	0.071	0.266	1.33095e-92
DIXDC1	7.03547e-94	-0.509299	0.313	0.621	6.99185e-90
RER1	3.31905e-93	-0.505435	0.193	0.464	3.29847e-89
ENO2	1.72857e-92	-0.488001	0.292	0.6	1.71785e-88
FMN1	7.99395e-92	-0.532198	0.081	0.277	7.94439e-88
ATP6V1A	2.26128e-91	-0.478888	0.36	0.674	2.24726e-87
CPE	1.05759e-88	-0.33911	0.787	0.952	1.05104e-84
RBP3	1.9612e-88	-0.464916	0.732	0.914	1.94904e-84
BEX1	2.09919e-86	-0.493506	0.221	0.487	2.08617e-82
PSIP1	1.29177e-84	-0.454186	0.425	0.716	1.28377e-80
ATP6V1E1	5.23369e-84	-0.460665	0.317	0.61	5.20124e-80
RAB3A	1.44774e-82	-0.475359	0.272	0.551	1.43876e-78
GOT1	1.62714e-82	-0.475571	0.354	0.647	1.61705e-78
ATP2B1	1.77421e-82	-0.429258	0.607	0.848	1.76321e-78
UAP1	3.20826e-82	-0.486446	0.145	0.372	3.18837e-78
AKAP11	3.6451e-80	-0.499238	0.292	0.567	3.6225e-76
PLEKHB2	4.15382e-76	-0.469236	0.27	0.538	4.12806e-72
APBB1	6.66619e-76	-0.459917	0.226	0.481	6.62486e-72
PPA1	2.73603e-75	-0.477375	0.23	0.482	2.71907e-71
ATP1B2	6.01357e-75	-0.367833	0.713	0.897	5.97628e-71
HSPA5	1.8047e-74	-0.445439	0.511	0.778	1.79352e-70
NDUFAF5	1.93679e-74	-0.440181	0.244	0.504	1.92478e-70
HSD17B12	6.9269e-74	-0.482019	0.093	0.273	6.88396e-70
TOMM20	2.12804e-73	-0.477023	0.172	0.395	2.11485e-69
AL049557.1	2.089e-72	-0.468408	0.166	0.387	2.07605e-68
MYLK	9.97329e-72	-0.447468	0.3	0.565	9.91146e-68
CISD1	1.28764e-71	-0.412882	0.26	0.526	1.27966e-67
PDE6D	2.65809e-71	-0.448389	0.296	0.562	2.64161e-67
RHEB	1.76283e-68	-0.418484	0.115	0.304	1.7519e-64
CTSB	1.7307e-67	-0.410996	0.323	0.593	1.71997e-63
ITM2B	2.00932e-67	-0.406611	0.36	0.638	1.99686e-63
PACSIN1	2.34656e-67	-0.401952	0.113	0.298	2.33201e-63
MAP4	7.89728e-66	-0.460626	0.237	0.475	7.84832e-62
PRNP	9.05563e-66	-0.408232	0.421	0.697	8.99949e-62
FAM171B	2.24698e-65	-0.385091	0.162	0.374	2.23304e-61
GUK1	7.48172e-64	-0.373048	0.561	0.801	7.43533e-60
BTG2	1.28685e-62	-0.440759	0.204	0.427	1.27887e-58
MT-ND5	1.14998e-61	-0.395028	0.684	0.868	1.14285e-57
APLP2	1.62282e-61	-0.348141	0.555	0.813	1.61276e-57
RNF187	2.08442e-60	-0.354484	0.096	0.262	2.0715e-56
MT-ND1	5.66999e-60	-0.271353	0.808	0.957	5.63484e-56
VDAC1	1.95276e-59	-0.356523	0.274	0.52	1.94065e-55
H2AFY	9.11973e-59	-0.365164	0.371	0.628	9.06319e-55
SMIM13	9.87449e-59	-0.366985	0.179	0.387	9.81327e-55
SV2B	2.02003e-58	-0.357187	0.301	0.554	2.00751e-54
FKBP4	3.29234e-58	-0.352225	0.23	0.46	3.27193e-54
CKMT1B	4.62178e-58	-0.380496	0.388	0.638	4.59313e-54
PSMC1	3.17799e-56	-0.308893	0.252	0.492	3.15829e-52
UQCC2	1.01076e-55	-0.368925	0.118	0.287	1.00449e-51
ATP5IF1	1.25505e-55	-0.369139	0.236	0.459	1.24727e-51
GRSF1	1.75974e-55	-0.374637	0.124	0.296	1.74883e-51
ATP6V1B2	5.88598e-55	-0.354084	0.294	0.537	5.84949e-51
CHCHD10	7.00263e-55	-0.348094	0.465	0.726	6.95922e-51
C4orf3	9.8605e-55	-0.357372	0.1	0.259	9.79937e-51
DNAJC12	1.09234e-54	-0.358563	0.129	0.305	1.08557e-50
YWHAQ	1.13122e-54	-0.343667	0.231	0.452	1.12421e-50
TMEM256-PLSCR3	1.6904e-54	-0.332437	0.166	0.362	1.67992e-50
GABARAPL1	3.3128e-54	-0.375519	0.26	0.486	3.29226e-50
ATP6AP2	1.27972e-53	-0.317749	0.21	0.423	1.27178e-49
AIG1	1.3789e-53	-0.351254	0.149	0.33	1.37035e-49
CFLAR	3.07113e-53	-0.344169	0.107	0.266	3.05209e-49
YWHAB	2.83197e-52	-0.357682	0.362	0.604	2.81442e-48
DYNLT3	8.47791e-52	-0.33568	0.114	0.276	8.42535e-48
UQCRFS1	1.39475e-51	-0.329773	0.21	0.419	1.3861e-47
ACLY	1.07717e-50	-0.331685	0.18	0.374	1.07049e-46
ZNF385B	1.64058e-50	-0.313723	0.235	0.453	1.63041e-46
C3orf70	1.68886e-50	-0.306646	0.24	0.46	1.67839e-46
MT-ND2	2.30939e-50	-0.305082	0.671	0.858	2.29508e-46
COX5A	5.56515e-50	-0.336332	0.413	0.661	5.53065e-46
ACYP1	2.15173e-49	-0.338521	0.103	0.254	2.13839e-45
NDUFC1	3.49047e-49	-0.316444	0.378	0.624	3.46883e-45
EXTL2	4.04314e-49	-0.321178	0.112	0.269	4.01808e-45
GHITM	7.14544e-49	-0.347903	0.398	0.642	7.10114e-45
RRP1	2.55225e-48	-0.279021	0.269	0.493	2.53642e-44
ME1	4.50664e-48	-0.304152	0.14	0.309	4.47869e-44
GABARAP	1.47172e-47	-0.291994	0.183	0.374	1.4626e-43
SYT1	1.55514e-47	-0.272864	0.71	0.878	1.5455e-43
NDFIP1	1.62568e-47	-0.366244	0.138	0.302	1.61561e-43
YWHAZ	2.58786e-47	-0.330266	0.326	0.559	2.57182e-43
ATP5F1B	5.09897e-47	-0.26653	0.744	0.905	5.06736e-43
SCAP	1.85045e-46	-0.321487	0.189	0.377	1.83898e-42
FKBP3	1.99076e-46	-0.301035	0.353	0.588	1.97842e-42
ATP5PB	3.03329e-46	-0.305781	0.48	0.722	3.01449e-42
PCSK1N	1.20606e-45	-0.284463	0.239	0.45	1.19859e-41
CXXC5	1.36506e-45	-0.290826	0.219	0.416	1.35659e-41
PGRMC1	2.72727e-45	-0.303887	0.13	0.289	2.71036e-41
DNM1L	1.41113e-44	-0.305495	0.317	0.532	1.40238e-40
COX7A2	2.78712e-44	-0.288429	0.505	0.738	2.76984e-40
ATP5PF	1.82465e-43	-0.30334	0.374	0.6	1.81333e-39
ATP6V0A1	2.1349e-43	-0.306487	0.217	0.407	2.12167e-39
RAB18	1.91255e-42	-0.268858	0.152	0.317	1.90069e-38
ADPRH	3.94024e-42	-0.297453	0.132	0.285	3.91581e-38
NDUFA8	6.98072e-42	-0.251902	0.171	0.347	6.93744e-38
UQCR10	7.79973e-42	-0.275367	0.388	0.623	7.75138e-38
C18orf32	9.15325e-42	-0.29576	0.244	0.444	9.0965e-38
NARS	1.24236e-41	-0.288712	0.29	0.503	1.23466e-37
DNAJA2	1.48129e-41	-0.288385	0.258	0.461	1.47211e-37
TSPAN3	2.30255e-41	-0.27121	0.326	0.55	2.28828e-37
AC005943.1	2.80626e-41	-0.265427	0.323	0.551	2.78886e-37
CCDC25	3.3674e-41	-0.345893	0.124	0.269	3.34652e-37
VPS29	4.02997e-41	-0.257121	0.194	0.377	4.00499e-37
CTNNA1	6.08068e-41	-0.280853	0.21	0.395	6.04298e-37
PSAP	9.98759e-41	-0.296621	0.153	0.313	9.92566e-37
CDS2	1.0507e-40	-0.280419	0.115	0.257	1.04418e-36
RNF14	1.33665e-40	-0.268936	0.131	0.282	1.32837e-36
CD47	1.50313e-40	-0.266339	0.123	0.269	1.49381e-36
NOP10	1.9861e-40	-0.273993	0.115	0.258	1.97378e-36
AHI1	3.30164e-40	-0.270031	0.458	0.689	3.28117e-36
EMC4	5.86808e-40	-0.293038	0.152	0.308	5.8317e-36
ACO2	2.38256e-39	-0.255304	0.245	0.443	2.36779e-35
PPP2R1A	2.47625e-39	-0.257286	0.118	0.26	2.46089e-35
RHBDD2	5.64197e-39	-0.253154	0.125	0.268	5.60699e-35
CALM2	6.63746e-39	-0.263422	0.413	0.639	6.59631e-35
CFL1	7.94656e-39	-0.270008	0.193	0.367	7.89729e-35
CACYBP	8.1485e-39	-0.251941	0.202	0.378	8.09797e-35
FKBP2	1.80655e-38	-0.297707	0.164	0.323	1.79535e-34
SERINC1	2.61227e-38	-0.251895	0.253	0.455	2.59607e-34
CHGA	2.66081e-38	-0.258926	0.12	0.26	2.64431e-34
ACOX1	3.81664e-38	-0.266142	0.173	0.339	3.79297e-34
PSMC2	4.17536e-38	-0.257735	0.169	0.33	4.14947e-34
PDIA3	5.90102e-38	-0.290204	0.263	0.459	5.86444e-34
MT-CO1	8.35124e-38	-0.268386	0.529	0.748	8.29947e-34
RTN3	9.02041e-38	-0.267059	0.442	0.673	8.96448e-34
NDUFC2-KCTD14	1.75016e-37	-0.290261	0.281	0.483	1.73931e-33
CHMP4B	2.59843e-37	-0.257963	0.231	0.416	2.58232e-33
COX7B	3.38575e-37	-0.25612	0.472	0.699	3.36476e-33
ZNF706	3.97602e-37	-0.261445	0.196	0.368	3.95137e-33
ATP5MC3	7.58649e-37	-0.265021	0.535	0.756	7.53945e-33
SDHC	8.14794e-37	-0.252476	0.175	0.338	8.09742e-33
PDE4DIP	1.24535e-36	-0.261304	0.196	0.367	1.23763e-32
UQCRC2	2.57529e-36	-0.259237	0.193	0.362	2.55932e-32
UQCRC1	4.60411e-36	-0.255671	0.311	0.52	4.57556e-32
PAICS	8.77942e-36	-0.252556	0.146	0.292	8.72499e-32
BSG	1.0955e-35	-0.259116	0.393	0.613	1.08871e-31
MXRA7	1.57277e-35	-0.252371	0.166	0.32	1.56302e-31
ATP5F1D	2.33061e-35	-0.259892	0.292	0.492	2.31616e-31
NDUFB2	2.63256e-35	-0.262034	0.305	0.51	2.61624e-31
ATP6V1D	7.84577e-35	-0.261881	0.201	0.367	7.79713e-31
AGAP5	1.56927e-34	-0.274544	0.128	0.262	1.55954e-30
PLA2G5	3.70058e-34	-0.267563	0.155	0.302	3.67764e-30
CALR	5.00805e-34	-0.255568	0.521	0.731	4.977e-30
MTCH1	6.86936e-34	-0.251378	0.221	0.394	6.82677e-30
TMEM9	7.18247e-34	-0.254558	0.346	0.561	7.13794e-30
ATP5ME	2.00752e-33	-0.26762	0.473	0.682	1.99507e-29
TSG101	3.64416e-31	-0.252097	0.383	0.582	3.62157e-27
ATP6V0E2	1.08474e-29	-0.250927	0.403	0.6	1.07801e-25
SNRPB	2.7336e-29	-0.25176	0.325	0.51	2.71665e-25

### Sheet: hCOR_BP_GO (unoverlap)
Category	Term	Count	%	PValue	Genes	List Total	Pop Hits	Pop Total	Fold Enrichment	Bonferroni	Benjamini	FDR
GOTERM_BP_DIRECT	GO:0045494~photoreceptor cell maintenance	5	0.0128939	0.000711	PROM1, MAK, CDHR1, PCDH15, USH2A	203	34	16792	12.1646	0.522182	0.522182	1.12218
GOTERM_BP_DIRECT	GO:0007601~visual perception	10	0.0257878	0.000747	GUCA1B, CNNM4, GUCA1C, ATXN7, PDC, PCDH15, RPGRIP1, USH2A, RD3, RS1	203	201	16792	4.11538	0.53973	0.321568	1.1787
GOTERM_BP_DIRECT	GO:0035725~sodium ion transmembrane transport	6	0.0154727	0.00185649	CNNM4, SLC24A4, SCN3A, SLC6A8, SCN2A, SLC4A7	203	73	16792	6.79884	0.854951	0.474583	2.90715
GOTERM_BP_DIRECT	GO:0043547~positive regulation of GTPase activity	16	0.0412605	0.0035261	SNX18, CYTH1, MADD, DOCK9, PSD3, AKAP9, MYO9B, ARHGEF12, MCF2L, RAB3IP, ELMO1, MCF2L2, RGS20, ARHGAP32, RAPGEF4, IQSEC1	203	565	16792	2.34249	0.974526	0.600493	5.45384
GOTERM_BP_DIRECT	GO:0030100~regulation of endocytosis	4	0.0103151	0.00601617	RAB17, SYNJ2BP, BIN1, ABL2	203	31	16792	10.6734	0.998107	0.714621	9.13594
GOTERM_BP_DIRECT	GO:0030073~insulin secretion	4	0.0103151	0.00601617	RAPGEF4, SMAD2, RIMS2, PCLO	203	31	16792	10.6734	0.998107	0.714621	9.13594
GOTERM_BP_DIRECT	GO:0050896~response to stimulus	5	0.0128939	0.00658244	CNNM4, SLC24A4, RPGRIP1, USH2A, RD3	203	62	16792	6.6709	0.998953	0.681339	9.95434
GOTERM_BP_DIRECT	GO:0034765~regulation of ion transmembrane transport	6	0.0154727	0.0109967	SCN3A, KCNB2, SCN2A, NEDD4L, KCNV2, CACNA2D4	203	111	16792	4.47131	0.99999	0.806264	16.1011
GOTERM_BP_DIRECT	GO:0032012~regulation of ARF protein signal transduction	3	0.00773635	0.015466	CYTH1, PSD3, IQSEC1	203	16	16792	15.5099	1	0.867919	21.9225
GOTERM_BP_DIRECT	GO:0042384~cilium assembly	6	0.0154727	0.0170669	IFT57, CC2D2A, RAB17, CEP164, INTU, RAB3IP	203	124	16792	4.00254	1	0.862934	23.914
GOTERM_BP_DIRECT	GO:0050908~detection of light stimulus involved in visual perception	3	0.00773635	0.0173908	CCDC66, EYS, CACNA2D4	203	17	16792	14.5975	1	0.838428	24.3111
GOTERM_BP_DIRECT	GO:0016571~histone methylation	3	0.00773635	0.0173908	SATB1, WHSC1L1, MECP2	203	17	16792	14.5975	1	0.838428	24.3111
GOTERM_BP_DIRECT	GO:0051056~regulation of small GTPase mediated signal transduction	6	0.0154727	0.023015	RALGAPA1, ARHGAP32, RHOBTB1, MYO9B, ARHGEF12, MCF2L	203	134	16792	3.70385	1	0.889116	30.904
GOTERM_BP_DIRECT	GO:0050432~catecholamine secretion	2	0.00515756	0.0239151	CADPS, MECP2	203	2	16792	82.7192	1	0.877029	31.9078
GOTERM_BP_DIRECT	GO:0010906~regulation of glucose metabolic process	3	0.00773635	0.0284032	PDK1, RORA, SIK3	203	22	16792	11.2799	1	0.900035	36.7122
GOTERM_BP_DIRECT	GO:0060173~limb development	3	0.00773635	0.030866	CHD7, BMPR2, INTU	203	23	16792	10.7895	1	0.902392	39.2118
GOTERM_BP_DIRECT	GO:0017157~regulation of exocytosis	3	0.00773635	0.0387328	RAPGEF4, RIMS2, PCLO	203	26	16792	9.54452	1	0.935186	46.5903
GOTERM_BP_DIRECT	GO:0006936~muscle contraction	5	0.0128939	0.0402756	SLC6A8, LMOD1, TTN, PXN, VCL	203	107	16792	3.86538	1	0.930715	47.9351
GOTERM_BP_DIRECT	GO:0097411~hypoxia-inducible factor-1alpha signaling pathway	2	0.00515756	0.047261	PDK1, HIF1A	203	4	16792	41.3596	1	0.948127	53.6367
GOTERM_BP_DIRECT	GO:0006468~protein phosphorylation	11	0.0283666	0.0495033	PDK1, PRPF4B, MAK, NLK, AAK1, STK35, SMAD2, STRADB, SIK3, ATM, CAMK1D	203	456	16792	1.99542	1	0.946635	55.3391
GOTERM_BP_DIRECT	GO:0051017~actin filament bundle assembly	3	0.00773635	0.0502552	ACTN1, PCDH15, DPYSL3	203	30	16792	8.27192	1	0.940372	55.8968
GOTERM_BP_DIRECT	GO:0009791~post-embryonic development	4	0.0103151	0.0578242	TAPT1, MECP2, HEG1, SMAD2	203	73	16792	4.53256	1	0.954694	61.1582
GOTERM_BP_DIRECT	GO:0045053~protein retention in Golgi apparatus	2	0.00515756	0.0587247	VPS13C, SORL1	203	5	16792	33.0877	1	0.949927	61.7434
GOTERM_BP_DIRECT	GO:1903887~motile primary cilium assembly	2	0.00515756	0.0587247	CC2D2A, INTU	203	5	16792	33.0877	1	0.949927	61.7434
GOTERM_BP_DIRECT	GO:0006810~transport	9	0.023209	0.0598332	NPTX1, SLC12A2, SLC6A8, SLC25A36, SORL1, AKAP9, MAP6, ABCC5, ITPR2	203	348	16792	2.13929	1	0.945732	62.4525
GOTERM_BP_DIRECT	GO:0021930~cerebellar granule cell precursor proliferation	2	0.00515756	0.0700512	RORA, RERE	203	6	16792	27.5731	1	0.962401	68.4331
GOTERM_BP_DIRECT	GO:0048813~dendrite morphogenesis	3	0.00773635	0.0728902	MAP2, MAP6, RERE	203	37	16792	6.70696	1	0.962238	69.9289
GOTERM_BP_DIRECT	GO:0006814~sodium ion transport	4	0.0103151	0.0740875	SLC12A2, SCN3A, SCN2A, NEDD4L	203	81	16792	4.0849	1	0.959201	70.5395
GOTERM_BP_DIRECT	GO:0035023~regulation of Rho protein signal transduction	4	0.0103151	0.0740875	MCF2L2, MYO9B, ARHGEF12, MCF2L	203	81	16792	4.0849	1	0.959201	70.5395
GOTERM_BP_DIRECT	GO:0019933~cAMP-mediated signaling	3	0.00773635	0.0763497	RAPGEF4, RIMS2, PCLO	203	38	16792	6.53046	1	0.958156	71.6618
GOTERM_BP_DIRECT	GO:0007605~sensory perception of sound	5	0.0128939	0.0768628	COL4A3, CHD7, SRRM4, PCDH15, USH2A	203	133	16792	3.10974	1	0.953933	71.9107
GOTERM_BP_DIRECT	GO:0007264~small GTPase mediated signal transduction	7	0.0180515	0.0772899	RAB41, ARHGAP32, RABL3, RAB17, DOCK9, RHOBTB1, RAPGEF4	203	246	16792	2.3538	1	0.949456	72.1163
GOTERM_BP_DIRECT	GO:0007223~Wnt signaling pathway, calcium modulating pathway	3	0.00773635	0.0798604	TNRC6C, NLK, FZD3	203	39	16792	6.36302	1	0.949305	73.3244
GOTERM_BP_DIRECT	GO:0072577~endothelial cell apoptotic process	2	0.00515756	0.0812421	COL4A3, BMPR2	203	7	16792	23.6341	1	0.946847	73.9533
GOTERM_BP_DIRECT	GO:0061298~retina vasculature development in camera-type eye	2	0.00515756	0.0812421	HIF1A, BMPR2	203	7	16792	23.6341	1	0.946847	73.9533
GOTERM_BP_DIRECT	GO:0060271~cilium morphogenesis	5	0.0128939	0.0818866	IFT57, CC2D2A, RAB17, CEP164, INTU	203	136	16792	3.04115	1	0.942927	74.2419
GOTERM_BP_DIRECT	GO:0050773~regulation of dendrite development	2	0.00515756	0.0922989	RAB17, CAMK1D	203	8	16792	20.6798	1	0.956902	78.5084
GOTERM_BP_DIRECT	GO:0007179~transforming growth factor beta receptor signaling pathway	4	0.0103151	0.0993363	USP9Y, NLK, SMAD2, PXN	203	92	16792	3.59649	1	0.962897	81.0066

### Sheet: mCOR_BP_GO (unoverlap)
Category	Term	Count	%	PValue	Genes	List Total	Pop Hits	Pop Total	Fold Enrichment	Bonferroni	Benjamini	FDR
GOTERM_BP_DIRECT	GO:0090383~phagosome acidification	6	0.0211633	7.78e-06	ATP6V1A, ATP6V0E2, ATP6V1E1, ATP6V0A1, ATP6V1B2, ATP6V1D	176	27	16792	21.202	0.00786068	0.00786068	0.0123176
GOTERM_BP_DIRECT	GO:0033572~transferrin transport	6	0.0211633	2.93e-05	ATP6V1A, ATP6V0E2, ATP6V1E1, ATP6V0A1, ATP6V1B2, ATP6V1D	176	35	16792	16.3558	0.0292289	0.0147228	0.0462933
GOTERM_BP_DIRECT	GO:0061077~chaperone-mediated protein folding	6	0.0211633	3.86e-05	FKBP4, CLU, FKBP3, CALR, CANX, FKBP2	176	37	16792	15.4717	0.0384096	0.0129707	0.0611173
GOTERM_BP_DIRECT	GO:0034220~ion transmembrane transport	11	0.0387993	7.2e-05	ATP2B1, ATP6V1A, ATP6V0E2, GABRB3, ATP1B2, ATP6V1E1, ATP6V0A1, ATP6V1B2, ATP6V1D, CALM2, CALM1	176	210	16792	4.99762	0.0703803	0.0180795	0.11385
GOTERM_BP_DIRECT	GO:0016241~regulation of macroautophagy	6	0.0211633	9.07e-05	ATP6V1A, ATP6V0E2, ATP6V1E1, ATP6V0A1, ATP6V1B2, ATP6V1D	176	44	16792	13.0103	0.0878962	0.018232	0.143504
GOTERM_BP_DIRECT	GO:0034975~protein folding in endoplasmic reticulum	4	0.0141088	0.000295	PDIA3, HSPA5, CALR, CANX	176	13	16792	29.3566	0.258325	0.0485873	0.465385
GOTERM_BP_DIRECT	GO:0015991~ATP hydrolysis coupled proton transport	5	0.0176361	0.000326	ATP6V1A, ATP6V0E2, ATP6V1E1, ATP6V0A1, ATP6V1B2	176	32	16792	14.9077	0.281748	0.0461763	0.515231
GOTERM_BP_DIRECT	GO:1902600~hydrogen ion transmembrane transport	6	0.0211633	0.000431	UQCR10, COX7A2, UQCRC1, COX7B, UQCRFS1, COX5A	176	61	16792	9.3845	0.354054	0.0531646	0.679862
GOTERM_BP_DIRECT	GO:0006122~mitochondrial electron transport, ubiquinol to cytochrome c	4	0.0141088	0.000462	UQCRC2, UQCR10, UQCRC1, UQCRFS1	176	15	16792	25.4424	0.373891	0.0506955	0.728206
GOTERM_BP_DIRECT	GO:0006605~protein targeting	5	0.0176361	0.000705	YWHAZ, TOMM20, YWHAB, YWHAQ, GABARAP	176	39	16792	12.2319	0.51097	0.0690346	1.11036
GOTERM_BP_DIRECT	GO:0002576~platelet degranulation	7	0.0246905	0.000729	PSAP, CLU, SCG3, QSOX1, APLP2, CALM2, CALM1	176	103	16792	6.48411	0.522878	0.0650583	1.14841
GOTERM_BP_DIRECT	GO:0035338~long-chain fatty-acyl-CoA biosynthetic process	5	0.0176361	0.000937	HSD17B12, ELOVL2, ACLY, ELOVL6, ACSL3	176	42	16792	11.3582	0.613341	0.0761304	1.47226
GOTERM_BP_DIRECT	GO:0008286~insulin receptor signaling pathway	6	0.0211633	0.00132651	ATP6V1A, ATP6V0E2, ATP6V1E1, ATP6V0A1, ATP6V1B2, ATP6V1D	176	78	16792	7.33916	0.739714	0.0983569	2.07904
GOTERM_BP_DIRECT	GO:0021762~substantia nigra development	5	0.0176361	0.00167554	YWHAQ, HSPA5, CALM2, CALM1, CKB	176	49	16792	9.73562	0.817393	0.114372	2.6193
GOTERM_BP_DIRECT	GO:0001504~neurotransmitter uptake	3	0.0105816	0.00290163	SV2B, SV2A, SLC38A1	176	8	16792	35.7784	0.947478	0.178346	4.49513
GOTERM_BP_DIRECT	GO:0006099~tricarboxylic acid cycle	4	0.0141088	0.00333118	ACO2, SDHC, IDH3A, MDH1	176	29	16792	13.1599	0.96607	0.190603	5.14425
GOTERM_BP_DIRECT	GO:0009060~aerobic respiration	4	0.0141088	0.00482483	UQCRC2, UQCR10, UQCRC1, SDHC	176	33	16792	11.5647	0.992585	0.250601	7.36942
GOTERM_BP_DIRECT	GO:0006107~oxaloacetate metabolic process	3	0.0105816	0.0066547	GOT1, ACLY, MDH1	176	12	16792	23.8523	0.998853	0.31349	10.0288
GOTERM_BP_DIRECT	GO:0098609~cell-cell adhesion	9	0.0317449	0.00759289	HSP90AB1, BSG, YWHAZ, KRT18, CHMP4B, YWHAB, HSPA5, PAICS, EHD4	176	271	16792	3.16857	0.99956	0.334201	11.3644
GOTERM_BP_DIRECT	GO:0032516~positive regulation of phosphoprotein phosphatase activity	3	0.0105816	0.00781106	HSP90AB1, CALM2, CALM1	176	13	16792	22.0175	0.999648	0.328053	11.6723
GOTERM_BP_DIRECT	GO:0006119~oxidative phosphorylation	3	0.0105816	0.00781106	UQCRC2, CHCHD10, UQCRC1	176	13	16792	22.0175	0.999648	0.328053	11.6723
GOTERM_BP_DIRECT	GO:0016236~macroautophagy	5	0.0176361	0.00816766	GABARAPL1, TOMM20, RHEB, GABARAP, VDAC1	176	76	16792	6.27691	0.999755	0.326994	12.1734
GOTERM_BP_DIRECT	GO:0007190~activation of adenylate cyclase activity	4	0.0141088	0.008285	ADRB1, GNAS, CALM2, CALM1	176	40	16792	9.54091	0.999783	0.318497	12.3378
GOTERM_BP_DIRECT	GO:0005513~detection of calcium ion	3	0.0105816	0.00905088	SYT1, CALM2, CALM1	176	14	16792	20.4448	0.999901	0.330244	13.4032
GOTERM_BP_DIRECT	GO:0006810~transport	10	0.0352721	0.0108789	ATP2B1, ATP6V1A, GABRB3, SLC25A4, ATP1B2, TMEM9, RBP3, MTCH1, DYNLT3, GOLIM4	176	348	16792	2.74164	0.999985	0.370073	15.8973
GOTERM_BP_DIRECT	GO:0006457~protein folding	7	0.0246905	0.0115244	HSP90AB1, PDIA3, FKBP4, CALR, CANX, DNAJA2, FKBP2	176	180	16792	3.71035	0.999992	0.375089	16.7619
GOTERM_BP_DIRECT	GO:0048488~synaptic vesicle endocytosis	3	0.0105816	0.0117735	SYT1, PACSIN1, CANX	176	16	16792	17.8892	0.999994	0.369909	17.0932
GOTERM_BP_DIRECT	GO:1901800~positive regulation of proteasomal protein catabolic process	3	0.0105816	0.0117735	PSMC2, PSMC1, KCNE2	176	16	16792	17.8892	0.999994	0.369909	17.0932
GOTERM_BP_DIRECT	GO:0006120~mitochondrial electron transport, NADH to ubiquinone	4	0.0141088	0.0144337	NDUFA8, NDUFC1, NDUFC2-KCTD14, NDUFB2	176	49	16792	7.7885	1	0.420747	20.556
GOTERM_BP_DIRECT	GO:0015992~proton transport	4	0.0141088	0.0144337	ATP6V1A, ATP6V1E1, ATP6V1B2, ATP6V1D	176	49	16792	7.7885	1	0.420747	20.556
GOTERM_BP_DIRECT	GO:0032981~mitochondrial respiratory chain complex I assembly	4	0.0141088	0.0280046	NDUFAF5, NDUFA8, NDUFC1, NDUFB2	176	63	16792	6.05772	1	0.642507	36.21
GOTERM_BP_DIRECT	GO:0007568~aging	6	0.0211633	0.0293377	ATP2B1, CACYBP, KCNE2, CTNNA1, CANX, SCAP	176	165	16792	3.46942	1	0.646954	37.5807
GOTERM_BP_DIRECT	GO:0030801~positive regulation of cyclic nucleotide metabolic process	2	0.00705442	0.030942	CALM2, CALM1	176	3	16792	63.6061	1	0.654362	39.1938
GOTERM_BP_DIRECT	GO:0043388~positive regulation of DNA binding	3	0.0105816	0.0341884	NME1, CALM2, CALM1	176	28	16792	10.2224	1	0.679495	42.3391
GOTERM_BP_DIRECT	GO:0014047~glutamate secretion	3	0.0105816	0.0341884	RAB3A, SYT1, SLC1A2	176	28	16792	10.2224	1	0.679495	42.3391
GOTERM_BP_DIRECT	GO:0035690~cellular response to drug	4	0.0141088	0.035329	HSP90AB1, NME1, KCNE2, PRNP	176	69	16792	5.53096	1	0.680099	43.4075
GOTERM_BP_DIRECT	GO:0022400~regulation of rhodopsin mediated signaling pathway	3	0.0105816	0.0364742	GUCA1A, CALM2, CALM1	176	29	16792	9.86991	1	0.680725	44.4615
GOTERM_BP_DIRECT	GO:0016032~viral process	8	0.0282177	0.0373507	CFLAR, KRT18, SLC25A4, PSMC2, YWHAB, MFGE8, VDAC1, RTN3	176	299	16792	2.55275	1	0.678663	45.2558
GOTERM_BP_DIRECT	GO:0002474~antigen processing and presentation of peptide antigen via MHC class I	3	0.0105816	0.0388171	PDIA3, CALR, CANX	176	30	16792	9.54091	1	0.68241	46.5609
GOTERM_BP_DIRECT	GO:1900740~positive regulation of protein insertion into mitochondrial membrane involved in apoptotic signaling pathway	3	0.0105816	0.0388171	YWHAZ, YWHAB, YWHAQ	176	30	16792	9.54091	1	0.68241	46.5609
GOTERM_BP_DIRECT	GO:0071514~genetic imprinting	2	0.00705442	0.041043	NDN, GNAS	176	4	16792	47.7045	1	0.692856	48.4864
GOTERM_BP_DIRECT	GO:0019932~second-messenger-mediated signaling	2	0.00705442	0.041043	PPP2R1A, DGKD	176	4	16792	47.7045	1	0.692856	48.4864
GOTERM_BP_DIRECT	GO:1900034~regulation of cellular response to heat	4	0.0141088	0.0435422	HSP90AB1, HSPH1, FKBP4, CAMK2B	176	75	16792	5.08848	1	0.704785	50.5708
GOTERM_BP_DIRECT	GO:0061024~membrane organization	3	0.0105816	0.0436689	YWHAZ, YWHAB, YWHAQ	176	32	16792	8.9446	1	0.696228	50.6742
GOTERM_BP_DIRECT	GO:0051343~positive regulation of cyclic-nucleotide phosphodiesterase activity	2	0.00705442	0.0510393	CALM2, CALM1	176	5	16792	38.1636	1	0.743874	56.3593
GOTERM_BP_DIRECT	GO:0046755~viral budding	2	0.00705442	0.0510393	TSG101, CHMP4B	176	5	16792	38.1636	1	0.743874	56.3593
GOTERM_BP_DIRECT	GO:0071902~positive regulation of protein serine/threonine kinase activity	3	0.0105816	0.0513406	HSP90AB1, CALM2, CALM1	176	35	16792	8.17792	1	0.737127	56.5781
GOTERM_BP_DIRECT	GO:0009409~response to cold	3	0.0105816	0.0539976	ATP2B1, ADRB1, PCSK1N	176	36	16792	7.95076	1	0.746619	58.4636
GOTERM_BP_DIRECT	GO:0007050~cell cycle arrest	5	0.0176361	0.0601054	TSG101, RHEB, CALR, PRNP, APBB1	176	141	16792	3.3833	1	0.7761	62.5109
GOTERM_BP_DIRECT	GO:1901215~negative regulation of neuron death	3	0.0105816	0.06509	CHGA, CHMP4B, PSMC1	176	40	16792	7.15568	1	0.795491	65.537
GOTERM_BP_DIRECT	GO:0010976~positive regulation of neuron projection development	4	0.0141088	0.0660186	NME1, CAMK2B, APBB1, NEGR1	176	89	16792	4.28805	1	0.79278	66.0748
GOTERM_BP_DIRECT	GO:0030163~protein catabolic process	3	0.0105816	0.067973	PSMC2, PGC, PSMC1	176	41	16792	6.98115	1	0.795298	67.1812
GOTERM_BP_DIRECT	GO:0006101~citrate metabolic process	2	0.00705442	0.070722	ACO2, ACLY	176	7	16792	27.2597	1	0.801473	68.6802
GOTERM_BP_DIRECT	GO:0034625~fatty acid elongation, monounsaturated fatty acid	2	0.00705442	0.070722	ELOVL2, ELOVL6	176	7	16792	27.2597	1	0.801473	68.6802
GOTERM_BP_DIRECT	GO:0034626~fatty acid elongation, polyunsaturated fatty acid	2	0.00705442	0.070722	ELOVL2, ELOVL6	176	7	16792	27.2597	1	0.801473	68.6802
GOTERM_BP_DIRECT	GO:0019367~fatty acid elongation, saturated fatty acid	2	0.00705442	0.070722	ELOVL2, ELOVL6	176	7	16792	27.2597	1	0.801473	68.6802
GOTERM_BP_DIRECT	GO:1901841~regulation of high voltage-gated calcium channel activity	2	0.00705442	0.070722	CALM2, CALM1	176	7	16792	27.2597	1	0.801473	68.6802
GOTERM_BP_DIRECT	GO:0006874~cellular calcium ion homeostasis	4	0.0141088	0.073247	SLC8A3, ATP2B1, SV2A, CALR	176	93	16792	4.10362	1	0.806239	70.0004
GOTERM_BP_DIRECT	GO:0000413~protein peptidyl-prolyl isomerization	3	0.0105816	0.0738625	FKBP4, FKBP3, FKBP2	176	43	16792	6.65645	1	0.802294	70.3142
GOTERM_BP_DIRECT	GO:0006094~gluconeogenesis	3	0.0105816	0.0768666	GOT1, ENO2, MDH1	176	44	16792	6.50517	1	0.808933	71.8022
GOTERM_BP_DIRECT	GO:1901844~regulation of cell communication by electrical coupling involved in cardiac conduction	2	0.00705442	0.0804107	CALM2, CALM1	176	8	16792	23.8523	1	0.817323	73.4677
GOTERM_BP_DIRECT	GO:0034551~mitochondrial respiratory chain complex III assembly	2	0.00705442	0.0804107	UQCC2, UQCR10	176	8	16792	23.8523	1	0.817323	73.4677
GOTERM_BP_DIRECT	GO:0006108~malate metabolic process	2	0.00705442	0.0804107	ME1, MDH1	176	8	16792	23.8523	1	0.817323	73.4677
GOTERM_BP_DIRECT	GO:0071786~endoplasmic reticulum tubular network organization	2	0.00705442	0.0804107	RAB18, RTN3	176	8	16792	23.8523	1	0.817323	73.4677
GOTERM_BP_DIRECT	GO:0036500~ATF6-mediated unfolded protein response	2	0.00705442	0.0899989	HSPA5, CALR	176	9	16792	21.202	1	0.846659	77.5235
GOTERM_BP_DIRECT	GO:0045899~positive regulation of RNA polymerase II transcriptional preinitiation complex assembly	2	0.00705442	0.0899989	PSMC2, PSMC1	176	9	16792	21.202	1	0.846659	77.5235
GOTERM_BP_DIRECT	GO:0086009~membrane repolarization	2	0.00705442	0.0899989	ATP1B2, KCNE2	176	9	16792	21.202	1	0.846659	77.5235
GOTERM_BP_DIRECT	GO:0060316~positive regulation of ryanodine-sensitive calcium-release channel activity	2	0.00705442	0.0899989	CALM2, CALM1	176	9	16792	21.202	1	0.846659	77.5235
GOTERM_BP_DIRECT	GO:0043488~regulation of mRNA stability	4	0.0141088	0.0927636	YWHAZ, PSMC2, PSMC1, YWHAB	176	103	16792	3.70521	1	0.850187	78.5804
GOTERM_BP_DIRECT	GO:0008152~metabolic process	5	0.0176361	0.0988101	CPE, ACO2, ATP6AP2, PRNP, ACSL3	176	168	16792	2.83956	1	0.863371	80.7316
GOTERM_BP_DIRECT	GO:0071277~cellular response to calcium ion	3	0.0105816	0.0989021	GUCA1A, SYT1, CACYBP	176	51	16792	5.6123	1	0.858513	80.7627
GOTERM_BP_DIRECT	GO:0016559~peroxisome fission	2	0.00705442	0.0994876	ACOX1, DNM1L	176	10	16792	19.0818	1	0.855138	80.9596
