## Supplemental Table 6 for "Single-nuclei RNA-seq on human retinal tissue provides improved transcriptome profiling"

### Sheet: macular-DEG
	p_val	avg_logFC	pct.1	pct.2	p_val_adj	gene
SLC7A1	6.73006e-16	0.400115	0.13	0.032	7.20924e-12	SLC7A1
ITGB1BP1	8.93126e-09	0.401696	0.201	0.116	9.56717e-05	ITGB1BP1
TRIM37	1.22662e-17	0.403191	0.326	0.177	1.31395e-13	TRIM37
SULT4A1	5.46274e-15	0.403568	0.203	0.086	5.85169e-11	SULT4A1
SH3GL2	1.0772e-12	0.404992	0.247	0.135	1.1539e-08	SH3GL2
AKAP12	7.6136e-19	0.405533	0.606	0.442	8.15569e-15	AKAP12
ELOVL6	1.16317e-12	0.406126	0.153	0.059	1.24599e-08	ELOVL6
FGF9	5.42401e-14	0.406563	0.204	0.092	5.8102e-10	FGF9
UGP2	8.90345e-12	0.406622	0.22	0.115	9.53738e-08	UGP2
GABRA1	7.19836e-10	0.407056	0.197	0.106	7.71088e-06	GABRA1
REEP1	2.2596e-10	0.407244	0.158	0.073	2.42049e-06	REEP1
GPR158	1.02931e-14	0.408857	0.168	0.061	1.1026e-10	GPR158
OPA1	4.81161e-09	0.409016	0.206	0.118	5.1542e-05	OPA1
DNAJA1	2.52271e-14	0.411947	0.342	0.204	2.70233e-10	DNAJA1
PSMD2	1.42608e-12	0.412739	0.195	0.092	1.52761e-08	PSMD2
SNCA	6.56494e-17	0.414402	0.212	0.084	7.03236e-13	SNCA
GABRB2	1.88331e-09	0.414794	0.165	0.083	2.0174e-05	GABRB2
2019-09-07	2.50649e-12	0.415322	0.415	0.29	2.68495e-08	2019-09-07
MAP4	6.58109e-23	0.417426	0.565	0.376	7.04966e-19	MAP4
TANC1	1.22614e-09	0.418778	0.262	0.165	1.31344e-05	TANC1
SPOCK3	1.36362e-10	0.421235	0.172	0.083	1.46071e-06	SPOCK3
RABAC1	1.58495e-17	0.423219	0.362	0.207	1.6978e-13	RABAC1
C10orf58	7.24574e-16	0.424177	0.29	0.153	7.76164e-12	C10orf58
NAP1L2	2.6721e-11	0.424997	0.164	0.073	2.86235e-07	NAP1L2
EMB	1.87762e-14	0.426087	0.168	0.064	2.0113e-10	EMB
DYNC1LI2	2.62737e-09	0.427005	0.258	0.163	2.81444e-05	DYNC1LI2
TSPYL4	8.05716e-10	0.429066	0.182	0.095	8.63083e-06	TSPYL4
EBF1	5.58241e-15	0.429225	0.113	0.024	5.97987e-11	EBF1
COX6C	9.16699e-17	0.430498	0.555	0.412	9.81968e-13	COX6C
DSTN	2.21591e-15	0.431985	0.462	0.304	2.37368e-11	DSTN
BCAP29	1.93554e-10	0.433855	0.17	0.082	2.07335e-06	BCAP29
ROBO2	1.78874e-15	0.43521	0.189	0.073	1.9161e-11	ROBO2
ATP5O	1.02912e-09	0.435476	0.431	0.323	1.1024e-05	ATP5O
EDIL3	9.41506e-12	0.435607	0.154	0.064	1.00854e-07	EDIL3
CDR1	1.90555e-17	0.436547	0.573	0.415	2.04123e-13	CDR1
SV2A	1.63406e-20	0.43676	0.3	0.14	1.7504e-16	SV2A
MAP1LC3B	3.02068e-12	0.438278	0.444	0.324	3.23575e-08	MAP1LC3B
SOD1	1.27112e-16	0.438517	0.652	0.51	1.36163e-12	SOD1
GSTO1	5.80929e-11	0.43883	0.143	0.059	6.22291e-07	GSTO1
SYT11	5.90234e-20	0.439067	0.421	0.252	6.32259e-16	SYT11
IRX2	4.37757e-16	0.440897	0.076	0	4.68925e-12	IRX2
EPDR1	1.06011e-17	0.442266	0.126	0.023	1.13559e-13	EPDR1
GOT1	1.88937e-17	0.442827	0.383	0.228	2.0239e-13	GOT1
ATP6V1C1	1.95657e-09	0.44309	0.209	0.121	2.09588e-05	ATP6V1C1
TUBB2A	7.58637e-35	0.443913	0.443	0.208	8.12652e-31	TUBB2A
ELAVL2	6.26575e-20	0.444118	0.115	0.011	6.71187e-16	ELAVL2
ANO5	1.27718e-16	0.445784	0.097	0.01	1.36812e-12	ANO5
SQLE	6.45573e-17	0.448125	0.209	0.083	6.91537e-13	SQLE
ANK2	4.45282e-29	0.451683	0.794	0.654	4.76986e-25	ANK2
YWHAB	2.75697e-25	0.452339	0.636	0.439	2.95326e-21	YWHAB
SPTAN1	1.0872e-25	0.452793	0.554	0.351	1.16461e-21	SPTAN1
ST8SIA1	1.08144e-16	0.455673	0.112	0.018	1.15843e-12	ST8SIA1
HS6ST3	1.88136e-18	0.456465	0.087	0	2.01531e-14	HS6ST3
TRIM2	4.95786e-18	0.456588	0.379	0.224	5.31086e-14	TRIM2
ACLY	4.47122e-13	0.456728	0.161	0.065	4.78957e-09	ACLY
TUBA1A	1.20843e-43	0.457216	0.709	0.449	1.29447e-39	TUBA1A
SNAP25	2.36967e-34	0.457686	0.878	0.786	2.53839e-30	SNAP25
GLRX	4.25216e-15	0.45857	0.071	0	4.55492e-11	GLRX
COX4I1	1.75051e-25	0.460198	0.755	0.585	1.87514e-21	COX4I1
CDS2	9.56388e-21	0.460247	0.293	0.138	1.02448e-16	CDS2
CYP51A1	1.26579e-16	0.461961	0.315	0.17	1.35591e-12	CYP51A1
RTN4	9.25576e-35	0.463485	0.912	0.831	9.91477e-31	RTN4
NRCAM	3.49348e-14	0.464213	0.333	0.204	3.74222e-10	NRCAM
ACOT7	4.44863e-20	0.464914	0.279	0.124	4.76538e-16	ACOT7
ATP6AP2	1.10072e-13	0.465697	0.319	0.192	1.17909e-09	ATP6AP2
KIF21A	2.74034e-30	0.46612	0.653	0.458	2.93546e-26	KIF21A
MGST3	4.58902e-19	0.466417	0.339	0.181	4.91576e-15	MGST3
PCP4L1	3.31847e-20	0.468697	0.216	0.075	3.55474e-16	PCP4L1
GNAS	3.73188e-50	0.469929	0.837	0.647	3.99759e-46	GNAS
PHYHIPL	5.07993e-17	0.470581	0.297	0.154	5.44162e-13	PHYHIPL
ARL8B	4.67988e-11	0.47134	0.198	0.103	5.01308e-07	ARL8B
SC5DL	2.01288e-12	0.471818	0.217	0.111	2.1562e-08	SC5DL
PLCB1	1.04153e-14	0.4745	0.118	0.028	1.11569e-10	PLCB1
NUAK1	1.52134e-17	0.475004	0.097	0.007	1.62966e-13	NUAK1
CAPNS1	1.96278e-19	0.475156	0.208	0.073	2.10253e-15	CAPNS1
DST	8.28368e-30	0.476085	0.799	0.646	8.87348e-26	DST
PRNP	1.7541e-13	0.476157	0.438	0.313	1.87899e-09	PRNP
TSPAN7	1.35319e-19	0.476929	0.564	0.393	1.44953e-15	TSPAN7
FGF12	4.59083e-16	0.480918	0.203	0.082	4.9177e-12	FGF12
MAPT	5.39618e-18	0.482128	0.38	0.226	5.78038e-14	MAPT
GUCY1B3	5.40404e-16	0.483904	0.223	0.098	5.78881e-12	GUCY1B3
MDH1	5.20896e-29	0.486272	0.605	0.398	5.57983e-25	MDH1
PAM	6.76128e-13	0.486384	0.166	0.069	7.24269e-09	PAM
ATP6V1A	1.24746e-12	0.487365	0.361	0.242	1.33628e-08	ATP6V1A
SH3BGRL3	6.46464e-18	0.487844	0.278	0.131	6.92492e-14	SH3BGRL3
MFSD6	4.24238e-16	0.489382	0.144	0.04	4.54444e-12	MFSD6
RGS7BP	6.66988e-15	0.490007	0.09	0.011	7.14477e-11	RGS7BP
CPLX1	2.53854e-15	0.490085	0.2	0.084	2.71928e-11	CPLX1
RAB6B	2.74483e-20	0.491728	0.251	0.104	2.94026e-16	RAB6B
KIF3C	1.48835e-18	0.493976	0.207	0.076	1.59432e-14	KIF3C
GDEP	4.13176e-19	0.498481	0.191	0.062	4.42595e-15	GDEP
OLFM1	1.30534e-21	0.500877	0.229	0.08	1.39828e-17	OLFM1
MYT1L	1.65277e-11	0.503809	0.171	0.08	1.77044e-07	MYT1L
TMEM97	3.75356e-18	0.506568	0.1	0.007	4.02081e-14	TMEM97
TTC39A	2.34272e-19	0.506965	0.092	0	2.50952e-15	TTC39A
C6orf106	3.18226e-12	0.506987	0.205	0.104	3.40884e-08	C6orf106
ATL1	1.22951e-12	0.507493	0.131	0.044	1.31705e-08	ATL1
SH3BGRL2	1.56289e-23	0.50809	0.227	0.073	1.67416e-19	SH3BGRL2
SLC38A1	9.73223e-18	0.509786	0.567	0.416	1.04252e-13	SLC38A1
NPR3	6.25497e-19	0.515821	0.09	0	6.70033e-15	NPR3
GPR12	1.72919e-19	0.518309	0.155	0.037	1.8523e-15	GPR12
HSPA8	8.52277e-36	0.525381	0.635	0.394	9.12959e-32	HSPA8
HMGCS1	4.51465e-17	0.528304	0.26	0.125	4.83609e-13	HMGCS1
HMGCR	1.92241e-16	0.528853	0.196	0.076	2.05929e-12	HMGCR
HSPH1	2.23974e-12	0.532574	0.171	0.076	2.39921e-08	HSPH1
BASP1	5.35665e-33	0.53388	0.416	0.191	5.73805e-29	BASP1
EPB41L1	1.80206e-19	0.536042	0.25	0.109	1.93036e-15	EPB41L1
CANX	5.30461e-26	0.536829	0.645	0.471	5.6823e-22	CANX
NPTN	5.90881e-17	0.540224	0.344	0.2	6.32951e-13	NPTN
GNG3	6.176e-20	0.542643	0.253	0.105	6.61573e-16	GNG3
C18orf10	5.86025e-13	0.54505	0.17	0.073	6.27749e-09	C18orf10
KIFAP3	8.27012e-24	0.548648	0.426	0.234	8.85895e-20	KIFAP3
FDFT1	2.69884e-23	0.550746	0.321	0.148	2.891e-19	FDFT1
DDAH1	3.8254e-16	0.553112	0.205	0.087	4.09777e-12	DDAH1
EFR3B	2.67448e-16	0.560396	0.209	0.088	2.8649e-12	EFR3B
CALM1	8.25926e-48	0.56105	0.91	0.802	8.84732e-44	CALM1
DNER	2.15943e-16	0.565131	0.282	0.144	2.31318e-12	DNER
PSAP	1.81171e-43	0.565415	0.776	0.547	1.9407e-39	PSAP
DYNC1H1	1.59256e-31	0.574247	0.694	0.498	1.70595e-27	DYNC1H1
SLC24A2	2.11819e-25	0.574316	0.286	0.11	2.26901e-21	SLC24A2
KIF5A	7.49463e-20	0.578243	0.136	0.023	8.02824e-16	KIF5A
APC	3.36427e-29	0.578665	0.526	0.319	3.6038e-25	APC
CTSB	9.45138e-23	0.586223	0.423	0.248	1.01243e-18	CTSB
NIPAL3	7.68787e-20	0.586761	0.239	0.098	8.23524e-16	NIPAL3
REEP5	5.87993e-32	0.596262	0.459	0.239	6.29858e-28	REEP5
SYT2	1.17519e-22	0.597237	0.179	0.045	1.25886e-18	SYT2
INSIG1	2.47078e-23	0.598364	0.278	0.113	2.6467e-19	INSIG1
KIF5C	5.80497e-27	0.606378	0.36	0.166	6.21829e-23	KIF5C
CALM2	1.85409e-77	0.60893	0.978	0.909	1.9861e-73	CALM2
VPS35	1.96024e-17	0.614199	0.399	0.252	2.09981e-13	VPS35
D4S234E	4.07753e-26	0.619397	0.342	0.157	4.36785e-22	D4S234E
PCMT1	1.21367e-22	0.620882	0.326	0.155	1.30009e-18	PCMT1
ZFHX4	4.40202e-17	0.638379	0.208	0.084	4.71545e-13	ZFHX4
POU4F1	3.99774e-30	0.638945	0.176	0.02	4.28237e-26	POU4F1
EIF4A2	4.10645e-37	0.644358	0.594	0.371	4.39883e-33	EIF4A2
SYT4	7.32494e-26	0.647652	0.301	0.124	7.84647e-22	SYT4
VDAC1	1.18524e-44	0.663329	0.675	0.428	1.26963e-40	VDAC1
DHCR24	3.46591e-33	0.669747	0.304	0.1	3.71268e-29	DHCR24
PNMA2	1.47949e-24	0.67233	0.26	0.097	1.58482e-20	PNMA2
PVALB	1.17808e-58	0.676664	0.685	0.384	1.26195e-54	PVALB
PSD3	2.74688e-21	0.677746	0.339	0.177	2.94246e-17	PSD3
RTN3	2.51939e-62	0.683588	0.76	0.474	2.69877e-58	RTN3
SCG5	2.28494e-27	0.689954	0.281	0.098	2.44763e-23	SCG5
TSC22D3	1.22612e-30	0.697002	0.254	0.071	1.31342e-26	TSC22D3
SCD	3.22774e-24	0.708503	0.239	0.083	3.45755e-20	SCD
THY1	2.01247e-50	0.708918	0.387	0.111	2.15576e-46	THY1
RTN1	1.00659e-30	0.721442	0.386	0.18	1.07826e-26	RTN1
ANXA2	2.86005e-26	0.728806	0.214	0.056	3.06368e-22	ANXA2
MLLT11	3.1563e-36	0.739692	0.414	0.18	3.38102e-32	MLLT11
APP	1.46409e-49	0.743485	0.493	0.208	1.56834e-45	APP
SCN1A	1.71249e-36	0.750378	0.321	0.103	1.83441e-32	SCN1A
EPB41L3	2.26442e-27	0.753839	0.329	0.146	2.42565e-23	EPB41L3
HSP90AB1	4.4753e-72	0.75571	0.861	0.61	4.79394e-68	HSP90AB1
DYNLT3	2.20101e-32	0.763567	0.321	0.116	2.35772e-28	DYNLT3
PCP4	2.30226e-49	0.764678	0.743	0.517	2.46618e-45	PCP4
TUBA1B	6.60184e-77	0.771855	0.838	0.561	7.07189e-73	TUBA1B
SPARCL1	4.52267e-34	0.773351	0.435	0.209	4.84468e-30	SPARCL1
KCNC2	2.3516e-38	0.77747	0.237	0.038	2.51903e-34	KCNC2
TUBB3	9.57253e-52	0.791854	0.436	0.154	1.02541e-47	TUBB3
LGALS1	9.02305e-44	0.797547	0.442	0.182	9.66549e-40	LGALS1
MYO5A	2.29421e-35	0.800648	0.481	0.253	2.45756e-31	MYO5A
YWHAH	6.74702e-47	0.813965	0.476	0.209	7.22741e-43	YWHAH
NRN1	1.22369e-38	0.81496	0.258	0.05	1.31081e-34	NRN1
TMSB10	9.66955e-60	0.825618	0.561	0.252	1.0358e-55	TMSB10
DPYSL2	1.64827e-51	0.8389	0.655	0.395	1.76563e-47	DPYSL2
MAP1B	3.57078e-161	0.853464	0.999	0.971	3.82502e-157	MAP1B
ATP1B1	2.92994e-65	0.858836	0.606	0.269	3.13856e-61	ATP1B1
VSNL1	1.47935e-39	0.883919	0.278	0.062	1.58468e-35	VSNL1
PRPH	1.03793e-37	0.932417	0.214	0.026	1.11183e-33	PRPH
PRUNE2	9.93509e-50	0.986382	0.421	0.151	1.06425e-45	PRUNE2
INA	9.66489e-78	1.00036	0.636	0.282	1.0353e-73	INA
SLC17A6	4.622e-44	1.07526	0.259	0.038	4.95109e-40	SLC17A6
UCHL1	1.15535e-90	1.10775	0.662	0.295	1.23761e-86	UCHL1
FABP3	4.4673e-65	1.11737	0.394	0.086	4.78537e-61	FABP3
NDRG4	2.6097e-90	1.12136	0.704	0.35	2.79551e-86	NDRG4
STMN2	1.16084e-120	1.33287	0.666	0.218	1.2435e-116	STMN2
MAP1A	5.48574e-115	1.35622	0.713	0.294	5.87633e-111	MAP1A
NEFH	1.47005e-104	1.37199	0.576	0.148	1.57472e-100	NEFH
AHNAK2	9.08814e-108	1.51851	0.567	0.149	9.73521e-104	AHNAK2
NEFL	0	1.90361	0.992	0.595	0	NEFL
NEFM	2.49557e-268	1.99568	0.933	0.399	2.67326e-264	NEFM

### Sheet: peripheral-DEG
	p_val	avg_logFC	pct.1	pct.2	p_val_adj	gene
RCVRN	2.37096e-79	-1.1053	0.931	0.982	2.53978e-75	RCVRN
IFITM3	3.6101e-23	-0.939633	0.155	0.291	3.86714e-19	IFITM3
PDE6G	3.45153e-59	-0.918506	0.985	0.996	3.69727e-55	PDE6G
REEP6	2.68154e-35	-0.900694	0.33	0.52	2.87247e-31	REEP6
AIPL1	2.81944e-83	-0.893901	0.859	0.971	3.02019e-79	AIPL1
SEPT4	2.02053e-13	-0.870231	0.217	0.321	2.16439e-09	2019-09-04
NR2E3	6.37457e-50	-0.840873	0.357	0.606	6.82844e-46	NR2E3
RAGE	1.05178e-35	-0.81172	0.249	0.45	1.12667e-31	RAGE
UNC119	2.06691e-70	-0.751039	0.75	0.914	2.21407e-66	UNC119
PPEF2	8.50814e-54	-0.742563	0.236	0.492	9.11392e-50	PPEF2
STAC2	2.2458e-41	-0.734009	0.155	0.349	2.4057e-37	STAC2
ABCA4	3.97205e-46	-0.728967	0.53	0.758	4.25486e-42	ABCA4
GUCA1A	8.98691e-37	-0.727163	0.699	0.835	9.62678e-33	GUCA1A
PDE6B	2.78728e-42	-0.713412	0.384	0.618	2.98573e-38	PDE6B
GNAT1	1.91569e-64	-0.709049	0.833	0.961	2.05209e-60	GNAT1
RBP3	5.40763e-37	-0.701309	0.716	0.851	5.79266e-33	RBP3
NR4A1	4.53827e-41	-0.69873	0.03	0.141	4.8614e-37	NR4A1
TJP2	1.20774e-29	-0.696599	0.427	0.607	1.29373e-25	TJP2
ZMYND19	1.45611e-40	-0.696081	0.432	0.649	1.55979e-36	ZMYND19
C1orf61	3.86225e-09	-0.693852	0.209	0.291	4.13724e-05	C1orf61
LOC145837	2.06768e-50	-0.689104	0.233	0.481	2.21489e-46	LOC145837
LOC157627	4.66905e-34	-0.685643	0.554	0.718	5.00148e-30	LOC157627
CNGB1	1.00729e-53	-0.66085	0.615	0.836	1.07901e-49	CNGB1
FAM190A	9.9101e-12	-0.660026	0.107	0.191	1.06157e-07	FAM190A
RASSF2	5.30697e-34	-0.65544	0.308	0.519	5.68483e-30	RASSF2
VASH1	7.56e-37	-0.647594	0.116	0.283	8.09827e-33	VASH1
FOS	8.71591e-26	-0.646805	0.178	0.335	9.33648e-22	FOS
DMD	2.54663e-27	-0.645226	0.365	0.546	2.72795e-23	DMD
SAG	2.73865e-103	-0.641524	0.925	0.994	2.93364e-99	SAG
ANKRD18A	1.63834e-25	-0.635012	0.102	0.23	1.75499e-21	ANKRD18A
DDC	6.14763e-46	-0.631124	0.377	0.624	6.58534e-42	DDC
INTU	2.21897e-20	-0.620458	0.146	0.274	2.37696e-16	INTU
SYNE2	6.47181e-44	-0.616886	0.691	0.859	6.93261e-40	SYNE2
NRL	8.57448e-30	-0.596278	0.479	0.659	9.18499e-26	NRL
ROM1	5.60624e-56	-0.593988	0.891	0.974	6.0054e-52	ROM1
SLC24A1	1.83414e-28	-0.586555	0.541	0.718	1.96473e-24	SLC24A1
AHI1	5.18516e-37	-0.582628	0.611	0.777	5.55435e-33	AHI1
RDH8	2.10864e-14	-0.569588	0.215	0.333	2.25878e-10	RDH8
PTP4A3	7.16942e-24	-0.561851	0.221	0.376	7.67988e-20	PTP4A3
KDM5B	3.23085e-19	-0.558422	0.342	0.493	3.46088e-15	KDM5B
ANO2	3.19314e-25	-0.554753	0.223	0.393	3.42049e-21	ANO2
WSB1	1.65462e-22	-0.554124	0.422	0.585	1.77243e-18	WSB1
FAM161A	3.19103e-30	-0.550959	0.246	0.441	3.41823e-26	FAM161A
ARGLU1	7.4952e-17	-0.548008	0.495	0.619	8.02885e-13	ARGLU1
CABP5	9.86772e-24	-0.547938	0.465	0.629	1.05703e-19	CABP5
CTNNAL1	2.86748e-08	-0.538104	0.074	0.131	0.000307164	CTNNAL1
GPX3	2.14542e-60	-0.536235	0.837	0.941	2.29817e-56	GPX3
ID3	3.75863e-51	-0.53497	0.059	0.219	4.02625e-47	ID3
PCDH15	1.50614e-21	-0.534039	0.172	0.313	1.61338e-17	PCDH15
MT1G	1.01418e-15	-0.531686	0.024	0.078	1.08638e-11	MT1G
RP1	5.48539e-37	-0.531505	0.756	0.901	5.87596e-33	RP1
PDE6A	1.90706e-64	-0.530948	0.909	0.985	2.04284e-60	PDE6A
HMGN1	7.02812e-42	-0.524056	0.707	0.88	7.52853e-38	HMGN1
PRL	7.9732e-23	-0.509423	0.013	0.07	8.54089e-19	PRL
RPGRIP1	1.07614e-28	-0.509255	0.116	0.262	1.15276e-24	RPGRIP1
CRYAA	5.27674e-13	-0.502575	0.274	0.394	5.65244e-09	CRYAA
HES1	4.00219e-18	-0.50177	0.334	0.482	4.28715e-14	HES1
PLEKHB1	7.77964e-17	-0.498827	0.597	0.714	8.33355e-13	PLEKHB1
NKTR	7.46028e-15	-0.498072	0.394	0.52	7.99145e-11	NKTR
IFITM2	1.51523e-13	-0.496211	0.04	0.102	1.62311e-09	IFITM2
PFKFB2	2.37858e-22	-0.494414	0.18	0.327	2.54794e-18	PFKFB2
MIR210HG	6.27532e-13	-0.49406	0.226	0.338	6.72212e-09	MIR210HG
WDR60	4.39519e-10	-0.492797	0.183	0.277	4.70813e-06	WDR60
BTG2	4.57217e-15	-0.491895	0.119	0.22	4.89771e-11	BTG2
HSPC159	6.71289e-09	-0.489619	0.176	0.259	7.19085e-05	HSPC159
BHLHE40	3.75999e-11	-0.487926	0.298	0.405	4.0277e-07	BHLHE40
CASZ1	8.42734e-18	-0.487881	0.318	0.46	9.02736e-14	CASZ1
GOLGA3	9.38691e-09	-0.485074	0.284	0.367	0.000100553	GOLGA3
PPAP2C	3.8761e-08	-0.48221	0.075	0.132	0.000415208	PPAP2C
PRPH2	5.10705e-18	-0.477802	0.584	0.71	5.47067e-14	PRPH2
SRSF10	6.32893e-07	-0.473514	0.206	0.28	0.00677955	SRSF10
DSP	9.3767e-15	-0.473395	0.103	0.197	1.00443e-10	DSP
CRX	4.66622e-25	-0.469658	0.531	0.696	4.99846e-21	CRX
PGGT1B	3.34496e-12	-0.469617	0.062	0.13	3.58312e-08	PGGT1B
PCP2	8.81861e-19	-0.46945	0.212	0.339	9.4465e-15	PCP2
PROM1	4.79943e-18	-0.466513	0.39	0.545	5.14115e-14	PROM1
CAPN7	1.34158e-11	-0.460374	0.185	0.284	1.4371e-07	CAPN7
RIMS2	1.25819e-14	-0.459766	0.518	0.645	1.34778e-10	RIMS2
PDC	1.47821e-29	-0.459365	0.419	0.619	1.58346e-25	PDC
CDHR1	4.0548e-22	-0.457269	0.336	0.501	4.3435e-18	CDHR1
RNF213	1.29228e-13	-0.454679	0.197	0.312	1.38429e-09	RNF213
CABP4	3.76216e-20	-0.453512	0.287	0.447	4.03003e-16	CABP4
PODXL	7.1197e-27	-0.453162	0.312	0.499	7.62662e-23	PODXL
NCRNA00201	1.15126e-10	-0.452808	0.223	0.323	1.23323e-06	NCRNA00201
OTX2	2.68829e-12	-0.452804	0.348	0.46	2.87969e-08	OTX2
SOX4	3.21607e-16	-0.451066	0.116	0.222	3.44505e-12	SOX4
IMPDH1	2.98269e-07	-0.443183	0.202	0.278	0.00319506	IMPDH1
TTC39C	1.19075e-25	-0.443066	0.201	0.365	1.27553e-21	TTC39C
GPR160	4.52629e-20	-0.443019	0.151	0.282	4.84856e-16	GPR160
SAMD7	1.86872e-24	-0.436695	0.108	0.242	2.00177e-20	SAMD7
SPTBN5	1.0655e-16	-0.436651	0.15	0.268	1.14136e-12	SPTBN5
OSBP2	3.27501e-15	-0.436591	0.24	0.359	3.50819e-11	OSBP2
N4BP2L2	3.34042e-09	-0.435292	0.308	0.4	3.57826e-05	N4BP2L2
GNB1	3.66034e-39	-0.433401	0.872	0.963	3.92096e-35	GNB1
ATP1A2	2.48872e-11	-0.431281	0.028	0.076	2.66591e-07	ATP1A2
C3orf15	1.34404e-08	-0.430647	0.067	0.124	0.000143974	C3orf15
ABCA7	1.10597e-10	-0.429689	0.22	0.317	1.18472e-06	ABCA7
FXYD3	8.35216e-23	-0.427239	0.029	0.104	8.94684e-19	FXYD3
RGS9	6.00478e-09	-0.42683	0.291	0.387	6.43232e-05	RGS9
PXN	8.12504e-17	-0.423784	0.178	0.305	8.70355e-13	PXN
PPP1R3C	1.61892e-11	-0.42344	0.094	0.171	1.73419e-07	PPP1R3C
ARHGEF9	4.64461e-09	-0.419628	0.32	0.411	4.97531e-05	ARHGEF9
CA2	3.63909e-10	-0.417976	0.363	0.459	3.8982e-06	CA2
EPB41L2	1.7038e-23	-0.416984	0.672	0.816	1.82511e-19	EPB41L2
DIP2A	7.07349e-16	-0.415933	0.227	0.356	7.57712e-12	DIP2A
SORBS2	2.18294e-15	-0.41427	0.309	0.446	2.33837e-11	SORBS2
GUK1	1.79155e-07	-0.414108	0.619	0.671	0.0019191	GUK1
U2SURP	1.25142e-07	-0.413383	0.332	0.422	0.00134052	U2SURP
RPGR	2.55497e-09	-0.412811	0.142	0.224	2.73688e-05	RPGR
GOLGA4	5.84337e-16	-0.409703	0.598	0.728	6.25942e-12	GOLGA4
MEIS1	8.76248e-10	-0.407851	0.137	0.22	9.38637e-06	MEIS1
RBBP6	1.11893e-09	-0.407238	0.252	0.35	1.1986e-05	RBBP6
BHLHE41	7.00133e-10	-0.4067	0.699	0.756	7.49983e-06	BHLHE41
NTM	3.44829e-27	-0.404712	0.712	0.815	3.6938e-23	NTM
RBM5	7.09115e-13	-0.403755	0.186	0.299	7.59604e-09	RBM5
LOC283299	1.43439e-13	-0.402919	0.088	0.174	1.53652e-09	LOC283299
CKB	8.38665e-09	-0.402169	0.917	0.936	8.98378e-05	CKB
RHOT2	3.02186e-13	-0.400686	0.168	0.273	3.23702e-09	RHOT2

### Sheet: cell-type specific-macular
	ctmac_DEG_table	RodMac	ConeMac	AMMac	MGMac	BCMac
1	ACTB	Rod_Macular_DEG				BC_Macular_DEG
2	ANK2	Rod_Macular_DEG		AM_Macular_DEG	MG_Macular_DEG	BC_Macular_DEG
3	ANK3	Rod_Macular_DEG			MG_Macular_DEG
4	APC	Rod_Macular_DEG			MG_Macular_DEG	BC_Macular_DEG
5	APP	Rod_Macular_DEG			MG_Macular_DEG	BC_Macular_DEG
6	ASAH1	Rod_Macular_DEG			MG_Macular_DEG	BC_Macular_DEG
7	ATP1A1	Rod_Macular_DEG			MG_Macular_DEG
8	ATP5L	Rod_Macular_DEG				BC_Macular_DEG
9	ATP5O	Rod_Macular_DEG				BC_Macular_DEG
10	ATP6V1A	Rod_Macular_DEG				BC_Macular_DEG
11	ATP6V1E1	Rod_Macular_DEG			MG_Macular_DEG	BC_Macular_DEG
12	BASP1	Rod_Macular_DEG			MG_Macular_DEG	BC_Macular_DEG
13	C16orf45	Rod_Macular_DEG				BC_Macular_DEG
14	CACYBP	Rod_Macular_DEG				BC_Macular_DEG
15	CALM1	Rod_Macular_DEG
16	CANX	Rod_Macular_DEG		AM_Macular_DEG	MG_Macular_DEG	BC_Macular_DEG
17	CAPZA2	Rod_Macular_DEG
18	CBX5	Rod_Macular_DEG
19	CD59	Rod_Macular_DEG			MG_Macular_DEG	BC_Macular_DEG
20	CDR1	Rod_Macular_DEG			MG_Macular_DEG	BC_Macular_DEG
21	CDS2	Rod_Macular_DEG			MG_Macular_DEG	BC_Macular_DEG
22	CHGB	Rod_Macular_DEG			MG_Macular_DEG	BC_Macular_DEG
23	CLTC	Rod_Macular_DEG			MG_Macular_DEG
24	COX17	Rod_Macular_DEG				BC_Macular_DEG
25	COX4I1	Rod_Macular_DEG			MG_Macular_DEG
26	COX6C	Rod_Macular_DEG			MG_Macular_DEG	BC_Macular_DEG
27	COX7B	Rod_Macular_DEG
28	CTSB	Rod_Macular_DEG			MG_Macular_DEG	BC_Macular_DEG
29	CTSD	Rod_Macular_DEG
30	CYCS	Rod_Macular_DEG
31	CYP51A1	Rod_Macular_DEG			MG_Macular_DEG	BC_Macular_DEG
32	DDX1	Rod_Macular_DEG				BC_Macular_DEG
33	DNAJA1	Rod_Macular_DEG			MG_Macular_DEG	BC_Macular_DEG
34	DST	Rod_Macular_DEG			MG_Macular_DEG
35	DSTN	Rod_Macular_DEG			MG_Macular_DEG	BC_Macular_DEG
36	DYNLRB1	Rod_Macular_DEG
37	EEF2	Rod_Macular_DEG			MG_Macular_DEG	BC_Macular_DEG
38	EIF4A2	Rod_Macular_DEG			MG_Macular_DEG	BC_Macular_DEG
39	EIF4G2	Rod_Macular_DEG
40	EIF4G3	Rod_Macular_DEG
41	EIF5	Rod_Macular_DEG
42	EPRS	Rod_Macular_DEG
43	ESRRG	Rod_Macular_DEG
44	FABP3	Rod_Macular_DEG	Cone_Macular_DEG	AM_Macular_DEG	MG_Macular_DEG	BC_Macular_DEG
45	GHITM	Rod_Macular_DEG
46	GLO1	Rod_Macular_DEG				BC_Macular_DEG
47	H2AFZ	Rod_Macular_DEG				BC_Macular_DEG
48	HBXIP	Rod_Macular_DEG
49	HINT1	Rod_Macular_DEG			MG_Macular_DEG	BC_Macular_DEG
50	HSPA5	Rod_Macular_DEG
51	IDI1	Rod_Macular_DEG			MG_Macular_DEG	BC_Macular_DEG
52	LBH	Rod_Macular_DEG
53	LGALS1	Rod_Macular_DEG		AM_Macular_DEG	MG_Macular_DEG	BC_Macular_DEG
54	LOC647979	Rod_Macular_DEG			MG_Macular_DEG
55	MAP1A	Rod_Macular_DEG	Cone_Macular_DEG	AM_Macular_DEG	MG_Macular_DEG	BC_Macular_DEG
56	MAP1LC3B	Rod_Macular_DEG			MG_Macular_DEG	BC_Macular_DEG
57	MAP4	Rod_Macular_DEG			MG_Macular_DEG	BC_Macular_DEG
58	MARCKS	Rod_Macular_DEG			MG_Macular_DEG
59	MDH1	Rod_Macular_DEG			MG_Macular_DEG	BC_Macular_DEG
60	MGST3	Rod_Macular_DEG			MG_Macular_DEG	BC_Macular_DEG
61	MLLT11	Rod_Macular_DEG			MG_Macular_DEG	BC_Macular_DEG
62	MOAP1	Rod_Macular_DEG
63	MRFAP1	Rod_Macular_DEG
64	MRPL33	Rod_Macular_DEG
65	MYCBP2	Rod_Macular_DEG
66	MYH10	Rod_Macular_DEG
67	NDUFA13	Rod_Macular_DEG			MG_Macular_DEG	BC_Macular_DEG
68	NDUFAB1	Rod_Macular_DEG				BC_Macular_DEG
69	NDUFB9	Rod_Macular_DEG				BC_Macular_DEG
70	NDUFC2	Rod_Macular_DEG			MG_Macular_DEG	BC_Macular_DEG
71	NFE2L1	Rod_Macular_DEG		AM_Macular_DEG	MG_Macular_DEG	BC_Macular_DEG
72	NGFRAP1	Rod_Macular_DEG			MG_Macular_DEG
73	NHP2L1	Rod_Macular_DEG
74	NPTN	Rod_Macular_DEG			MG_Macular_DEG
75	NSF	Rod_Macular_DEG				BC_Macular_DEG
76	OPTN	Rod_Macular_DEG			MG_Macular_DEG	BC_Macular_DEG
77	OSBPL1A	Rod_Macular_DEG
78	PARP1	Rod_Macular_DEG
79	PCDH9	Rod_Macular_DEG				BC_Macular_DEG
80	PFN2	Rod_Macular_DEG
81	PHYHIPL	Rod_Macular_DEG				BC_Macular_DEG
82	PPA1	Rod_Macular_DEG				BC_Macular_DEG
83	PPIA	Rod_Macular_DEG			MG_Macular_DEG	BC_Macular_DEG
84	PRDX5	Rod_Macular_DEG			MG_Macular_DEG	BC_Macular_DEG
85	PRNP	Rod_Macular_DEG				BC_Macular_DEG
86	PSMA7	Rod_Macular_DEG
87	PSMB6	Rod_Macular_DEG
88	PTGES3	Rod_Macular_DEG
89	RAC1	Rod_Macular_DEG			MG_Macular_DEG
90	REEP5	Rod_Macular_DEG			MG_Macular_DEG	BC_Macular_DEG
91	RPL7A	Rod_Macular_DEG
92	RTN4	Rod_Macular_DEG
93	SCG3	Rod_Macular_DEG	Cone_Macular_DEG		MG_Macular_DEG	BC_Macular_DEG
94	SCRN1	Rod_Macular_DEG			MG_Macular_DEG
95	SEC11C	Rod_Macular_DEG
96	SH3BGRL3	Rod_Macular_DEG			MG_Macular_DEG
97	SLC25A3	Rod_Macular_DEG				BC_Macular_DEG
98	SLC38A1	Rod_Macular_DEG				BC_Macular_DEG
99	SNAP25	Rod_Macular_DEG		AM_Macular_DEG	MG_Macular_DEG
100	SNCG	Rod_Macular_DEG			MG_Macular_DEG	BC_Macular_DEG
101	SNRPD2	Rod_Macular_DEG
102	SPARCL1	Rod_Macular_DEG		AM_Macular_DEG	MG_Macular_DEG	BC_Macular_DEG
103	SPTAN1	Rod_Macular_DEG				BC_Macular_DEG
104	STMN3	Rod_Macular_DEG				BC_Macular_DEG
105	SUPT16H	Rod_Macular_DEG
106	SYT11	Rod_Macular_DEG			MG_Macular_DEG	BC_Macular_DEG
107	TMSB10	Rod_Macular_DEG	Cone_Macular_DEG	AM_Macular_DEG	MG_Macular_DEG	BC_Macular_DEG
108	TSPAN7	Rod_Macular_DEG			MG_Macular_DEG	BC_Macular_DEG
109	TUBA1A	Rod_Macular_DEG			MG_Macular_DEG	BC_Macular_DEG
110	TUBA1B	Rod_Macular_DEG		AM_Macular_DEG	MG_Macular_DEG	BC_Macular_DEG
111	TUBB	Rod_Macular_DEG		AM_Macular_DEG	MG_Macular_DEG	BC_Macular_DEG
112	UBE2V2	Rod_Macular_DEG
113	USMG5	Rod_Macular_DEG				BC_Macular_DEG
114	VPS35	Rod_Macular_DEG			MG_Macular_DEG	BC_Macular_DEG
115	YWHAG	Rod_Macular_DEG			MG_Macular_DEG	BC_Macular_DEG
116	ABL2		Cone_Macular_DEG
117	ANTXR2		Cone_Macular_DEG
118	FKBP3		Cone_Macular_DEG
119	GDEP		Cone_Macular_DEG
120	GNAT2		Cone_Macular_DEG
121	GPATCH1		Cone_Macular_DEG
122	PGK1		Cone_Macular_DEG
123	WDR47		Cone_Macular_DEG
124	B3GNT1			AM_Macular_DEG
125	COX6A1			AM_Macular_DEG
126	G3BP2			AM_Macular_DEG
127	MORF4L2			AM_Macular_DEG		BC_Macular_DEG
128	PSMD2			AM_Macular_DEG
129	ZCCHC17			AM_Macular_DEG
130	ABCA8				MG_Macular_DEG
131	ABI3BP				MG_Macular_DEG
132	AMD1				MG_Macular_DEG
133	AQP4				MG_Macular_DEG
134	ARL6IP5				MG_Macular_DEG	BC_Macular_DEG
135	ASPH				MG_Macular_DEG
136	ATP5G3				MG_Macular_DEG
137	ATP5H				MG_Macular_DEG
138	B2M				MG_Macular_DEG
139	C10orf58				MG_Macular_DEG
140	C14orf2				MG_Macular_DEG
141	C1orf151				MG_Macular_DEG
142	CALM2				MG_Macular_DEG
143	CD81				MG_Macular_DEG
144	CD9				MG_Macular_DEG
145	CDH2				MG_Macular_DEG
146	CFL1				MG_Macular_DEG
147	CLGN				MG_Macular_DEG
148	CLU				MG_Macular_DEG
149	COL4A3				MG_Macular_DEG
150	COL4A4				MG_Macular_DEG
151	COX7C				MG_Macular_DEG
152	CP				MG_Macular_DEG
153	CPE				MG_Macular_DEG
154	CSDE1				MG_Macular_DEG	BC_Macular_DEG
155	CTSF				MG_Macular_DEG
156	DAZAP2				MG_Macular_DEG	BC_Macular_DEG
157	DKK3				MG_Macular_DEG
158	DNER				MG_Macular_DEG	BC_Macular_DEG
159	EDNRB				MG_Macular_DEG
160	EFEMP1				MG_Macular_DEG
161	ELOVL5				MG_Macular_DEG
162	ENSA				MG_Macular_DEG
163	F3				MG_Macular_DEG
164	FLT1				MG_Macular_DEG
165	FOXO3				MG_Macular_DEG
166	FRZB				MG_Macular_DEG
167	GABARAP				MG_Macular_DEG
168	GNB2L1				MG_Macular_DEG
169	GOLIM4				MG_Macular_DEG
170	GPM6A				MG_Macular_DEG
171	GPM6B				MG_Macular_DEG
172	GPR37				MG_Macular_DEG
173	HSP90B1				MG_Macular_DEG
174	HSPE1				MG_Macular_DEG
175	IL6ST				MG_Macular_DEG
176	ITM2B				MG_Macular_DEG
177	KDR				MG_Macular_DEG
178	KLF9				MG_Macular_DEG
179	KLHL8				MG_Macular_DEG
180	LAMP2				MG_Macular_DEG
181	LAPTM4A				MG_Macular_DEG
182	LSMD1				MG_Macular_DEG
183	NDUFA6				MG_Macular_DEG	BC_Macular_DEG
184	NDUFB2				MG_Macular_DEG
185	NDUFB3				MG_Macular_DEG
186	NDUFC1				MG_Macular_DEG
187	PCSK2				MG_Macular_DEG
188	PDIA3				MG_Macular_DEG
189	PRSS35				MG_Macular_DEG
190	QDPR				MG_Macular_DEG
191	RASGRP1				MG_Macular_DEG
192	RCN1				MG_Macular_DEG
193	RDH11				MG_Macular_DEG
194	RGR				MG_Macular_DEG
195	SC4MOL				MG_Macular_DEG	BC_Macular_DEG
196	SC5DL				MG_Macular_DEG
197	SCD5				MG_Macular_DEG
198	SELM				MG_Macular_DEG
199	SELT				MG_Macular_DEG
200	SEPW1				MG_Macular_DEG	BC_Macular_DEG
201	SERF2				MG_Macular_DEG
202	SKP1				MG_Macular_DEG
203	SLC16A1				MG_Macular_DEG
204	SLC1A3				MG_Macular_DEG
205	SLN				MG_Macular_DEG
206	SNX10				MG_Macular_DEG
207	SORL1				MG_Macular_DEG
208	SPOCK1				MG_Macular_DEG
209	SPON1				MG_Macular_DEG
210	SPP1				MG_Macular_DEG
211	SSBP2				MG_Macular_DEG
212	SULF1				MG_Macular_DEG
213	TBCA				MG_Macular_DEG
214	TCEAL2				MG_Macular_DEG
215	TCF4				MG_Macular_DEG
216	TMBIM6				MG_Macular_DEG
217	TMCO1				MG_Macular_DEG
218	TMEM30A				MG_Macular_DEG
219	TMEM50A				MG_Macular_DEG
220	TMEM66				MG_Macular_DEG
221	TRH				MG_Macular_DEG
222	USP47				MG_Macular_DEG
223	XRCC5				MG_Macular_DEG	BC_Macular_DEG
224	ACTR2					BC_Macular_DEG
225	AKAP11					BC_Macular_DEG
226	ANXA6					BC_Macular_DEG
227	ATP6V1G2					BC_Macular_DEG
228	BCAT1					BC_Macular_DEG
229	BEX2					BC_Macular_DEG
230	C12orf62					BC_Macular_DEG
231	CAMTA1					BC_Macular_DEG
232	CHN2					BC_Macular_DEG
233	CISD2					BC_Macular_DEG
234	CLSTN1					BC_Macular_DEG
235	COX6B1					BC_Macular_DEG
236	DNAJB6					BC_Macular_DEG
237	DOK6					BC_Macular_DEG
238	GABARAPL2					BC_Macular_DEG
239	GABRA1					BC_Macular_DEG
240	GABRG2					BC_Macular_DEG
241	GNG3					BC_Macular_DEG
242	GUCY1B3					BC_Macular_DEG
243	HLA-B					BC_Macular_DEG
244	HMGB1					BC_Macular_DEG
245	HSPD1					BC_Macular_DEG
246	IK					BC_Macular_DEG
247	KIAA1107					BC_Macular_DEG
248	NAP1L1					BC_Macular_DEG
249	NAPB					BC_Macular_DEG
250	NDUFA5					BC_Macular_DEG
251	NDUFB6					BC_Macular_DEG
252	NDUFS5					BC_Macular_DEG
253	PAIP2					BC_Macular_DEG
254	PCP4L1					BC_Macular_DEG
255	PGAM1					BC_Macular_DEG
256	RAB18					BC_Macular_DEG
257	RPL41					BC_Macular_DEG
258	RPS7					BC_Macular_DEG
259	SCP2					BC_Macular_DEG
260	SEZ6L2					BC_Macular_DEG
261	SNAP91					BC_Macular_DEG
262	SYT4					BC_Macular_DEG
263	TMSB4X					BC_Macular_DEG
	ctmac_DEG_table	RodMac	ConeMac	AMMac	MGMac	BCMac

### Sheet: cell-type specific-peripheral
	ctper_DEG_table	Rodper	Coneper	AMper	MGper	BCper
1	AFF4	Rod_peripheral_DEG
2	ARGLU1	Rod_peripheral_DEG			MG_peripheral_DEG	BC_peripheral_DEG
3	ARHGEF9	Rod_peripheral_DEG			MG_peripheral_DEG	BC_peripheral_DEG
4	BAZ2B	Rod_peripheral_DEG			MG_peripheral_DEG
5	CA2	Rod_peripheral_DEG				BC_peripheral_DEG
6	CD47	Rod_peripheral_DEG
7	CIRBP	Rod_peripheral_DEG			MG_peripheral_DEG
8	CPLX3	Rod_peripheral_DEG
9	DDIT4	Rod_peripheral_DEG			MG_peripheral_DEG	BC_peripheral_DEG
10	DKK3	Rod_peripheral_DEG				BC_peripheral_DEG
11	GPX3	Rod_peripheral_DEG	Cone_peripheral_DEG	AM_peripheral_DEG		BC_peripheral_DEG
12	HES1	Rod_peripheral_DEG		AM_peripheral_DEG		BC_peripheral_DEG
13	HNRNPM	Rod_peripheral_DEG
14	KTN1	Rod_peripheral_DEG
15	LUC7L3	Rod_peripheral_DEG			MG_peripheral_DEG	BC_peripheral_DEG
16	N4BP2L2	Rod_peripheral_DEG			MG_peripheral_DEG	BC_peripheral_DEG
17	NKTR	Rod_peripheral_DEG			MG_peripheral_DEG	BC_peripheral_DEG
18	OTX2	Rod_peripheral_DEG		AM_peripheral_DEG	MG_peripheral_DEG
19	PCBP2	Rod_peripheral_DEG
20	PCBP4	Rod_peripheral_DEG	Cone_peripheral_DEG		MG_peripheral_DEG	BC_peripheral_DEG
21	PDE4DIP	Rod_peripheral_DEG
22	PRCD	Rod_peripheral_DEG				BC_peripheral_DEG
23	PRDX2	Rod_peripheral_DEG
24	SLC2A1	Rod_peripheral_DEG		AM_peripheral_DEG		BC_peripheral_DEG
25	TJP2	Rod_peripheral_DEG		AM_peripheral_DEG	MG_peripheral_DEG	BC_peripheral_DEG
26	USP34	Rod_peripheral_DEG			MG_peripheral_DEG
27	VEGFA	Rod_peripheral_DEG		AM_peripheral_DEG		BC_peripheral_DEG
28	WSB1	Rod_peripheral_DEG		AM_peripheral_DEG	MG_peripheral_DEG	BC_peripheral_DEG
29	ZCCHC11	Rod_peripheral_DEG		AM_peripheral_DEG	MG_peripheral_DEG
30	ADIPOR1	Rod_peripheral_DEG
31	ANKRD18A	Rod_peripheral_DEG
32	ANKRD36	Rod_peripheral_DEG			MG_peripheral_DEG	BC_peripheral_DEG
33	ARMC9	Rod_peripheral_DEG			MG_peripheral_DEG
34	ARRDC3	Rod_peripheral_DEG
35	ATM	Rod_peripheral_DEG
36	BHLHE40	Rod_peripheral_DEG	Cone_peripheral_DEG		MG_peripheral_DEG	BC_peripheral_DEG
37	C1orf61	Rod_peripheral_DEG
38	C7orf68	Rod_peripheral_DEG
39	CAPN7	Rod_peripheral_DEG			MG_peripheral_DEG
40	CCNL1	Rod_peripheral_DEG				BC_peripheral_DEG
41	COBLL1	Rod_peripheral_DEG
42	CRYAA	Rod_peripheral_DEG				BC_peripheral_DEG
43	CYTH1	Rod_peripheral_DEG				BC_peripheral_DEG
44	EPAS1	Rod_peripheral_DEG
45	EYS	Rod_peripheral_DEG		AM_peripheral_DEG
46	GPR160	Rod_peripheral_DEG		AM_peripheral_DEG
47	HKR1	Rod_peripheral_DEG			MG_peripheral_DEG	BC_peripheral_DEG
48	INTU	Rod_peripheral_DEG		AM_peripheral_DEG
49	LMOD1	Rod_peripheral_DEG
50	NCRNA00201	Rod_peripheral_DEG			MG_peripheral_DEG
51	PCP2	Rod_peripheral_DEG	Cone_peripheral_DEG			BC_peripheral_DEG
52	PNN	Rod_peripheral_DEG			MG_peripheral_DEG
53	PXN	Rod_peripheral_DEG		AM_peripheral_DEG	MG_peripheral_DEG
54	ProSAPiP1	Rod_peripheral_DEG
55	RBBP6	Rod_peripheral_DEG			MG_peripheral_DEG
56	RBM5	Rod_peripheral_DEG		AM_peripheral_DEG	MG_peripheral_DEG	BC_peripheral_DEG
57	REV3L	Rod_peripheral_DEG			MG_peripheral_DEG
58	RGS16	Rod_peripheral_DEG
59	RHOT2	Rod_peripheral_DEG
60	RLBP1	Rod_peripheral_DEG				BC_peripheral_DEG
61	RNF213	Rod_peripheral_DEG			MG_peripheral_DEG
62	RPGRIP1	Rod_peripheral_DEG		AM_peripheral_DEG
63	SAMD7	Rod_peripheral_DEG
64	SH3KBP1	Rod_peripheral_DEG				BC_peripheral_DEG
65	SLC38A3	Rod_peripheral_DEG
66	SLC7A5	Rod_peripheral_DEG
67	SLCO4A1	Rod_peripheral_DEG
68	SPTBN5	Rod_peripheral_DEG
69	SRSF10	Rod_peripheral_DEG			MG_peripheral_DEG
70	SRSF11	Rod_peripheral_DEG
71	STAC2	Rod_peripheral_DEG	Cone_peripheral_DEG	AM_peripheral_DEG	MG_peripheral_DEG
72	TROVE2	Rod_peripheral_DEG		AM_peripheral_DEG
73	VASH1	Rod_peripheral_DEG	Cone_peripheral_DEG
74	WDR60	Rod_peripheral_DEG	Cone_peripheral_DEG
75	XPO1	Rod_peripheral_DEG
76	SEPT4	Rod_peripheral_DEG			MG_peripheral_DEG	BC_peripheral_DEG
77	ANAPC16		Cone_peripheral_DEG
78	TF		Cone_peripheral_DEG
79	U2SURP		Cone_peripheral_DEG
80	BIN1		Cone_peripheral_DEG			BC_peripheral_DEG
81	CROCC		Cone_peripheral_DEG
82	CRYAB		Cone_peripheral_DEG
83	CYHR1		Cone_peripheral_DEG
84	DSCAML1		Cone_peripheral_DEG
85	FKBP5		Cone_peripheral_DEG
86	IFITM3		Cone_peripheral_DEG	AM_peripheral_DEG	MG_peripheral_DEG	BC_peripheral_DEG
87	IGSF9		Cone_peripheral_DEG	AM_peripheral_DEG
88	LOC100630917		Cone_peripheral_DEG
89	ME2		Cone_peripheral_DEG
90	PCF11		Cone_peripheral_DEG
91	PPWD1		Cone_peripheral_DEG
92	PRKAG1		Cone_peripheral_DEG
93	RNF181		Cone_peripheral_DEG
94	SEPT7P2		Cone_peripheral_DEG
95	SNTB2		Cone_peripheral_DEG
96	WASH3P		Cone_peripheral_DEG
97	ZNF138		Cone_peripheral_DEG
98	ENO1			AM_peripheral_DEG
99	MACF1			AM_peripheral_DEG
100	SLC25A36			AM_peripheral_DEG
101	SSX2IP			AM_peripheral_DEG		BC_peripheral_DEG
102	ACTN1			AM_peripheral_DEG
103	ARF4			AM_peripheral_DEG
104	ARL13B			AM_peripheral_DEG
105	C5orf24			AM_peripheral_DEG
106	CATSPER2			AM_peripheral_DEG
107	CCNL2			AM_peripheral_DEG
108	CHERP			AM_peripheral_DEG
109	ENOSF1			AM_peripheral_DEG
110	FAM107A			AM_peripheral_DEG
111	GOLGA8B			AM_peripheral_DEG
112	ID3			AM_peripheral_DEG	MG_peripheral_DEG
113	JUNB			AM_peripheral_DEG	MG_peripheral_DEG
114	KIAA0564			AM_peripheral_DEG
115	KIF22			AM_peripheral_DEG
116	METTL12			AM_peripheral_DEG
117	MKNK2			AM_peripheral_DEG	MG_peripheral_DEG
118	NDRG1			AM_peripheral_DEG
119	PLCD4			AM_peripheral_DEG		BC_peripheral_DEG
120	PRKCA			AM_peripheral_DEG
121	R3HCC1			AM_peripheral_DEG
122	RS1			AM_peripheral_DEG
123	SCML1			AM_peripheral_DEG
124	SHPRH			AM_peripheral_DEG	MG_peripheral_DEG
125	SLC26A2			AM_peripheral_DEG
126	SSFA2			AM_peripheral_DEG
127	TDRD7			AM_peripheral_DEG
128	TMEM106C			AM_peripheral_DEG
129	TMEM108			AM_peripheral_DEG
130	TNKS			AM_peripheral_DEG
131	UPP1			AM_peripheral_DEG
132	ARHGAP29				MG_peripheral_DEG
133	ARID4B				MG_peripheral_DEG
134	BTG2				MG_peripheral_DEG
135	CHD2				MG_peripheral_DEG
136	CTNNB1				MG_peripheral_DEG
137	EPM2AIP1				MG_peripheral_DEG
138	FOS				MG_peripheral_DEG	BC_peripheral_DEG
139	GOLGB1				MG_peripheral_DEG
140	GUK1				MG_peripheral_DEG
141	JMJD1C				MG_peripheral_DEG	BC_peripheral_DEG
142	JUN				MG_peripheral_DEG
143	NBEA				MG_peripheral_DEG
144	NCOR1				MG_peripheral_DEG
145	PCMTD2				MG_peripheral_DEG	BC_peripheral_DEG
146	PLA2G4C				MG_peripheral_DEG	BC_peripheral_DEG
147	PNISR				MG_peripheral_DEG
148	PYGL				MG_peripheral_DEG
149	RBM25				MG_peripheral_DEG
150	RBMX				MG_peripheral_DEG
151	RPL10				MG_peripheral_DEG
152	SCAF11				MG_peripheral_DEG
153	SCAMP5				MG_peripheral_DEG
154	SGIP1				MG_peripheral_DEG	BC_peripheral_DEG
155	SIK1				MG_peripheral_DEG
156	TNRC6A				MG_peripheral_DEG	BC_peripheral_DEG
157	TRIB2				MG_peripheral_DEG
158	TTC14				MG_peripheral_DEG
159	UBR2				MG_peripheral_DEG
160	UNC80				MG_peripheral_DEG
161	ZNF292				MG_peripheral_DEG	BC_peripheral_DEG
162	ADCY1				MG_peripheral_DEG
163	ANKRD33B				MG_peripheral_DEG
164	ANKRD36B				MG_peripheral_DEG
165	CCAR1				MG_peripheral_DEG
166	CDH23				MG_peripheral_DEG
167	COL11A1				MG_peripheral_DEG
168	COL16A1				MG_peripheral_DEG
169	CRB1				MG_peripheral_DEG
170	DCLK1				MG_peripheral_DEG
171	DGKD				MG_peripheral_DEG
172	DYNC2H1				MG_peripheral_DEG
173	ECHDC2				MG_peripheral_DEG
174	ESYT2				MG_peripheral_DEG
175	FLJ31306				MG_peripheral_DEG
176	FZD3				MG_peripheral_DEG	BC_peripheral_DEG
177	HNRNPD				MG_peripheral_DEG
178	HSPC159				MG_peripheral_DEG	BC_peripheral_DEG
179	IMPDH1				MG_peripheral_DEG	BC_peripheral_DEG
180	JARID2				MG_peripheral_DEG	BC_peripheral_DEG
181	LGALS3				MG_peripheral_DEG
182	LMF1				MG_peripheral_DEG
183	LOC100505881				MG_peripheral_DEG	BC_peripheral_DEG
184	LOC253039				MG_peripheral_DEG
185	LRP2				MG_peripheral_DEG
186	MAB21L1				MG_peripheral_DEG
187	MDM4				MG_peripheral_DEG
188	MED13L				MG_peripheral_DEG
189	MEG3				MG_peripheral_DEG
190	MLLT6				MG_peripheral_DEG	BC_peripheral_DEG
191	MTCH1				MG_peripheral_DEG
192	MUM1				MG_peripheral_DEG
193	NAV2				MG_peripheral_DEG
194	PER1				MG_peripheral_DEG
195	POU2F1				MG_peripheral_DEG
196	PPP1R3C				MG_peripheral_DEG
197	PPP6R3				MG_peripheral_DEG
198	RANBP2				MG_peripheral_DEG
199	RERE				MG_peripheral_DEG	BC_peripheral_DEG
200	SLC1A7				MG_peripheral_DEG
201	SRGAP3				MG_peripheral_DEG
202	SRSF1				MG_peripheral_DEG
203	SRSF3				MG_peripheral_DEG
204	SRSF7				MG_peripheral_DEG
205	ST5				MG_peripheral_DEG
206	SUGP2				MG_peripheral_DEG
207	TAF9B				MG_peripheral_DEG
208	TNRC6C				MG_peripheral_DEG
209	TULP1				MG_peripheral_DEG
210	UACA				MG_peripheral_DEG
211	UBA3				MG_peripheral_DEG
212	UFSP2				MG_peripheral_DEG
213	USP2				MG_peripheral_DEG
214	WDFY3				MG_peripheral_DEG
215	WNK2				MG_peripheral_DEG
216	ZFAND6				MG_peripheral_DEG
217	ZNF331				MG_peripheral_DEG
218	ZXDC				MG_peripheral_DEG
219	NR4A1				MG_peripheral_DEG
220	GOLGA4					BC_peripheral_DEG
221	GRM6					BC_peripheral_DEG
222	KIAA1456					BC_peripheral_DEG
223	LAPTM4B					BC_peripheral_DEG
224	LSM14A					BC_peripheral_DEG
225	NME1					BC_peripheral_DEG
226	PFKP					BC_peripheral_DEG
227	PHF3					BC_peripheral_DEG
228	SLC17A7					BC_peripheral_DEG
229	SPP1					BC_peripheral_DEG
230	SRRM2					BC_peripheral_DEG
231	STK35					BC_peripheral_DEG
232	ZNF638					BC_peripheral_DEG
233	A2M					BC_peripheral_DEG
234	AFF1					BC_peripheral_DEG
235	ANKRD10					BC_peripheral_DEG
236	C16orf53					BC_peripheral_DEG
237	CEP290					BC_peripheral_DEG
238	CHD7					BC_peripheral_DEG
239	CNN3					BC_peripheral_DEG
240	CNOT2					BC_peripheral_DEG
241	CPSF6					BC_peripheral_DEG
242	DAAM1					BC_peripheral_DEG
243	DHX29					BC_peripheral_DEG
244	DUSP1					BC_peripheral_DEG
245	FAM162A					BC_peripheral_DEG
246	FLJ45244					BC_peripheral_DEG
247	HHATL					BC_peripheral_DEG
248	KIAA0182					BC_peripheral_DEG
249	KIAA0556					BC_peripheral_DEG
250	PPP1R3E					BC_peripheral_DEG
251	SAMD5					BC_peripheral_DEG
252	SNHG9					BC_peripheral_DEG
253	SRRM4					BC_peripheral_DEG
254	SRSF2					BC_peripheral_DEG
255	TIA1					BC_peripheral_DEG
256	TRDN					BC_peripheral_DEG
257	TTC17					BC_peripheral_DEG
258	WASF3					BC_peripheral_DEG
259	ZBTB20					BC_peripheral_DEG
260	ZFC3H1					BC_peripheral_DEG
261	ZNF518A					BC_peripheral_DEG
	ctper_DEG_table	Rodper	Coneper	AMper	MGper	BCper
