## Supplemental Table 7 for "Single-nuclei RNA-seq on human retinal tissue provides improved transcriptome profiling"

### Sheet: retinitis pigmentosa
ADIPOR1
ARL3
BEST1
CA4
CRX
FSCN2
GUCA1B
HK1
IMPDH1
KLHL7
NR2E3
NRL
PRPF3
PRPF4
PRPF6
PRPF8
PRPF31
PRPH2
RDH12
RHO
ROM1
RP1
RP9
RPE65
SAG
SEMA4A
SNRNP200
SPP2
TOPORS
ABCA4
AGBL5
AHR
ARHGEF18
ARL6
ARL2BP
BBS1
BBS2
BEST1
C2orf71
C8orf37
CERKL
CLRN1
CNGA1
CNGB1
CRB1
CYP4V2
DHDDS
DHX38
EMC1
EYS
FAM161A
GPR125
HGSNAT
IDH3B
IFT140
IFT172
IMPG2
KIAA1549
KIZ
LRAT
MAK
MERTK
MVK
NEK2
NEUROD1
NR2E3
NRL
PDE6A
PDE6B
PDE6G
POMGNT1
PRCD
PROM1
RBP3
REEP6
RGR
RHO
RLBP1
RP1
RP1L1
RPE65
SAG
SAMD11
SLC7A14
SPATA7
TRNT1
TTC8
TULP1
USH2A
ZNF408
ZNF513
OFD1
RP2
RPGR

### Sheet: Other retinopathy
BEST1
CAPN5
CRB1
FZD4
ITM2B
LRP5
MAPKAPK3
MIR204
OPN1SW
RB1
RCBTB1
TSPAN12
ZNF408
ASRGL1
BEST1
C12orf65
CDH3
CNGA3
CNGB3
CNNM4
CYP4V2
LRP5
MFRP
MVK
NBAS
NR2E3
OAT
PLA2G5
PROM1
RBP4
RCBTB1
RGS9
RGS9BP
RLBP1
KSS
LHON
MT-ATP6
MT-TH
MT-TL1
MT-TP
MT-TS2
CACNA1F
CHM
DMD
NDP
OPN1LW
OPN1MW
PGK1
RS1

### Sheet: Leber congenital amaurosis
CRX
IMPDH1
OTX2
AIPL1
CABP4
CCT2
CEP290
CLUAP1
CRB1
CRX
DTHD1
GDF6
GUCY2D
IFT140
IQCB1
KCNJ13
LCA5
LRAT
NMNAT1
PRPH2
RD3
RDH12
RPE65
RPGRIP1
SPATA7
TULP1

### Sheet: Congenital stationary night bli
GNAT1
PDE6B
RHO
CABP4
GNAT1
GNB3
GPR179
GRK1
GRM6
LRIT3
RDH5
SAG
SLC24A1
TRPM1
CACNA1F
NYX

### Sheet: Syndromicsystemic diseases with
ABCC6
AFG3L2
ATXN7
COL11A1
COL2A1
JAG1
KCNJ13
KIF11
MFN2
OPA3
PAX2
TREX1
VCAN
ABCC6
ABHD12
ACBD5
ACO2
ADAMTS18
ADIPOR1
AFG3L2
AHI1
ALMS1
CC2D2A
CEP164
CEP290
CLN3
COL9A1
CSPP1
ELOVL4
EXOSC2
FLVCR1
GNPTG
HARS
HGSNAT
HMX1
IFT140
IFT81
INPP5E
INVS
IQCB1
LAMA1
LRP5
MKS1
MTTP
NPHP1
NPHP3
NPHP4
OPA3
PANK2
PCYT1A
PEX1
PEX2
PEX7
PHYH
PLK4
PNPLA6
POC5
POC1B
PRPS1
RDH11
RPGRIP1L
SDCCAG8
SLC25A46
TMEM216
TMEM237
TRNT1
TTPA
TUB
TUBGCP4
TUBGCP6
WDPCP
WDR19
WFS1
ZNF423
OFD1
TIMM8A

### Sheet: Macular degeneration
BEST1
C1QTNF5
CTNNA1
EFEMP1
ELOVL4
FSCN2
GUCA1B
HMCN1
IMPG1
OTX2
PRDM13
PROM1
PRPH2
RP1L1
TIMP3
ABCA4
CFH
DRAM2
IMPG1
MFSD8
RPGR

### Sheet: cone or cone rod dystrophy
AIPL1
CRX
GUCA1A
GUCY2D
PITPNM3
PROM1
PRPH2
RIMS1
SEMA4A
UNC119
ABCA4
ADAM9
ATF6
C21orf2
C8orf37
CACNA2D4
CDHR1
CEP78
CERKL
CNGA3
CNGB3
CNNM4
GNAT2
IFT81
KCNV2
PDE6C
PDE6H
POC1B
RAB28
RAX2
RDH5
RPGRIP1
TTLL5
CACNA1F
RPGR

### Sheet: detected in our dataset (197)
ADIPOR1
ARL3
BEST1
CRX
FSCN2
GUCA1B
HK1
IMPDH1
KLHL7
NR2E3
NRL
PRPF3
PRPF4
PRPF6
PRPF8
PRPF31
PRPH2
RDH12
RHO
ROM1
RP1
RP9
RPE65
SAG
SNRNP200
TOPORS
ABCA4
AGBL5
AHR
ARHGEF18
ARL6
ARL2BP
BBS1
BBS2
C2orf71
C8orf37
CERKL
CLRN1
CNGA1
CNGB1
CRB1
CYP4V2
DHDDS
DHX38
EYS
FAM161A
GPR125
HGSNAT
IDH3B
IFT140
IFT172
IMPG2
KIAA1549
LRAT
MAK
MERTK
MVK
NEUROD1
PDE6A
PDE6B
PDE6G
POMGNT1
PRCD
PROM1
RBP3
REEP6
RGR
RLBP1
RP1L1
SAMD11
SLC7A14
SPATA7
TRNT1
TTC8
TULP1
USH2A
ZNF513
OFD1
RP2
RPGR
OTX2
AIPL1
CABP4
CCT2
CEP290
CLUAP1
GUCY2D
IQCB1
KCNJ13
LCA5
RD3
RPGRIP1
GUCA1A
PITPNM3
RIMS1
UNC119
ADAM9
ATF6
C21orf2
CACNA2D4
CDHR1
CEP78
CNGB3
CNNM4
GNAT2
IFT81
KCNV2
PDE6C
PDE6H
POC1B
RAB28
RAX2
RDH5
TTLL5
CACNA1F
CAPN5
ITM2B
OPN1SW
RB1
RCBTB1
ASRGL1
C12orf65
NBAS
OAT
PLA2G5
RGS9
RGS9BP
CHM
DMD
NDP
OPN1LW
PGK1
RS1
AFG3L2
ATXN7
COL11A1
COL2A1
JAG1
MFN2
OPA3
ABHD12
ACBD5
ADAMTS18
AHI1
ALMS1
CC2D2A
CEP164
CLN3
COL9A1
CSPP1
ELOVL4
EXOSC2
FLVCR1
GNPTG
HARS
HMX1
INPP5E
INVS
MTTP
NPHP1
NPHP3
NPHP4
PANK2
PEX1
PEX2
PEX7
PHYH
PNPLA6
POC5
PRPS1
RDH11
RPGRIP1L
SDCCAG8
SLC25A46
TMEM216
TMEM237
TUB
TUBGCP4
TUBGCP6
WDPCP
WDR19
WFS1
CTNNA1
EFEMP1
IMPG1
TIMP3
CFH
DRAM2
MFSD8
GNAT1
GNB3
GPR179
GRK1
GRM6
LRIT3
SLC24A1
TRPM1
